# Viral transcriptional regulators extensively rewire host pathways through diverse mechanisms

**DOI:** 10.64898/2025.12.01.691387

**Authors:** Jaice T. Rottenberg, Xing Liu, Anna Berenson, Luis F. Soto-Ugaldi, Mohamed Y. ElSadec, Clarissa Santoso, James E. Corban, Phillip J. Dexheimer, Berkay Engin, Ryan Lane, Sakshi Shah, Kerstin Spirohn-Fitzgerald, Shubham Khetan, Cheng-Che Lee, George Munoz-Esquivel, Zhaorong Li, Lucia Martinez-Cuesta, Yunwei Lu, Philipp Trollmann, Tong Hao, S. Stephen Yi, Nidhi Sahni, Martha L. Bulyk, Michael Calderwood, Matthew T. Weirauch, Marc Vidal, Srivatsan Raman, Juan I. Fuxman Bass

## Abstract

Viral transcriptional regulators (vTRs) reprogram host gene regulatory networks to promote replication, persistence, and immune evasion. Despite the identification of hundreds of vTRs in human viruses, how they rewire host pathways remains unclear. Here, we systematically profiled 95 vTRs from diverse human viruses across multiple functional assays. vTRs perturb immune, cell proliferation/death, and signaling pathways through various mechanisms; some bind DNA directly, others cooperate or antagonize human transcription factors (hTFs), and some remodel chromatin. vTRs can act as activators or repressors and recruit similar but not identical repertoires of proteins as hTFs. These findings reveal vTRs as versatile transcriptional modulators that converge on conserved host “pressure points” while diversifying across pathways to promote viral replication and persistence. Notably, many vTR dysregulate genes within autoimmune, neurological, and cardiovascular risk loci, revealing mechanistic links to disease. Together, we provide a comprehensive resource for understanding and targeting viral control of human transcription.
