## Supplementary material for "Viral transcriptional regulators extensively rewire host pathways through diverse mechanisms": Data S3

### Sheet: Sheet1
vTR ID	vTR name	Virus	Bait ID	Bait HGNC symbol	Bait HGNC ID	Bait coordinates (GRCh38/hg38)
VTR79	VLTF-1 (VACV)	Variola virus	C3	CCL13	10611	chr17:34354452-34356452
VTR79	VLTF-1 (VACV)	Variola virus	C4	CCL14	10612	chr17:35986649-35988649
VTR79	VLTF-1 (VACV)	Variola virus	C5	CCL15	10613	chr17:36002038-36004038
VTR84	Bel-1 (HSRV)	Human spumaretrovirus	C12	CCL21	10620	chr9:34710069-34712069
VTR79	VLTF-1 (VACV)	Variola virus	C13	CCL22	10621	chr16:57356772-57358772
VTR79	VLTF-1 (VACV)	Variola virus	C14	CCL23	10622	chr17:36017962-36019962
VTR79	VLTF-1 (VACV)	Variola virus	C22	CCL4	10630	chr17:36101827-36103827
VTR79	VLTF-1 (VACV)	Variola virus	C23	CCL4L2	24066	chr17:36209103-36211103
VTR37	vIRF-1 (KSHV)	HHV-8	C23	CCL4L2	24066	chr17:36209103-36211103
VTR74	VETFs (VACV)	Variola virus	C34	CXCL12	10672	chr10:44385043-44387043
VTR79	VLTF-1 (VACV)	Variola virus	C38	CXCL17	19232	chr19:42442852-42444852
VTR79	VLTF-1 (VACV)	Variola virus	C41	CXCL5	10642	chr4:73998779-74000779
VTR79	VLTF-1 (VACV)	Variola virus	C44	CXCL9	7098	chr4:76007488-76009488
VTR79	VLTF-1 (VACV)	Variola virus	C47	IFNA10	5418	chr9:21207143-21209143
VTR79	VLTF-1 (VACV)	Variola virus	C54	IFNA4	5425	chr9:21187671-21189671
VTR79	VLTF-1 (VACV)	Variola virus	C56	IFNA6	5427	chr9:21350956-21352956
VTR79	VLTF-1 (VACV)	Variola virus	C58	IFNA8	5429	chr9:21407147-21409147
VTR79	VLTF-1 (VACV)	Variola virus	C60	IFNE	18163	chr9:21482313-21484313
VTR79	VLTF-1 (VACV)	Variola virus	C70	IL12B	5970	chr5:159330887-159332887
VTR48	E6 (HPV-16)	HPV-16	C78	IL17F	16404	chr6:52244537-52246537
VTR71	VITFL (VACV)	Vaccinia virus	C78	IL17F	16404	chr6:52244537-52246537
VTR79	VLTF-1 (VACV)	Variola virus	C79	IL18	5986	chr11:112164074-112166025
VTR79	VLTF-1 (VACV)	Variola virus	C81	IL1A	5991	chr2:112784590-112786590
VTR79	VLTF-1 (VACV)	Variola virus	C87	IL22	14900	chr12:68253504-68255485
VTR4	IVa2 (Adv A)	Human adenovirus A	C90	IL25	13765	chr14:23370861-23372861
VTR10	E2A (Adv C)	Human adenovirus C	C90	IL25	13765	chr14:23370861-23372861
VTR54	E6 (HPV-2)	HPV-2	C90	IL25	13765	chr14:23370861-23372861
VTR52	E7 (HPV-18)	HPV-18	C90	IL25	13765	chr14:23370861-23372861
VTR70	VITFS (VACV)	Vaccinia virus	C90	IL25	13765	chr14:23370861-23372861
VTR79	VLTF-1 (VACV)	Variola virus	C93	IL3	6011	chr5:132058529-132060529
VTR79	VLTF-1 (VACV)	Variola virus	C94	IL31	19372	chr12:122174199-122176199
VTR79	VLTF-1 (VACV)	Variola virus	C98	IL36A	15562	chr2:113003461-113005461
VTR79	VLTF-1 (VACV)	Variola virus	C99	IL36B	15564	chr2:113052867-113054867
VTR79	VLTF-1 (VACV)	Variola virus	C101	IL37	15563	chr2:112910971-112912971
VTR79	VLTF-1 (VACV)	Variola virus	C103	IL5	6016	chr5:132543522-132545522
VTR79	VLTF-1 (VACV)	Variola virus	C105	IL7	6023	chr8:78805451-78807451
VTR79	VLTF-1 (VACV)	Variola virus	C106	IL9	6029	chr5:135895827-135897827
VTR79	VLTF-1 (VACV)	Variola virus	C113	PF4V1	8862	chr4:73851189-73853189
VTR79	VLTF-1 (VACV)	Variola virus	C119	TNFSF10	11925	chr3:172523465-172525465
VTR79	VLTF-1 (VACV)	Variola virus	C120	TNFSF11	11926	chr13:42560736-42562736
VTR79	VLTF-1 (VACV)	Variola virus	C123	TNFSF13B	11929	chr13:108267718-108269718
VTR79	VLTF-1 (VACV)	Variola virus	C128	TNFSF4	11934	chr1:173207313-173209313
VTR79	VLTF-1 (VACV)	Variola virus	C131	XCL1	10645	chr1:168574473-168576461
VTR79	VLTF-1 (VACV)	Variola virus	A1	CCL11	10610	chr17:34283668-34285668
VTR79	VLTF-1 (VACV)	Variola virus	A10	CXCL13	10639	chr4:77603832-77605832
VTR79	VLTF-1 (VACV)	Variola virus	C2	IFNA14	5420	chr9:21239991-21241991
VTR79	VLTF-1 (VACV)	Variola virus	F4	IL1B	5992	chr2:112836434-112838434
VTR79	VLTF-1 (VACV)	Variola virus	F5	IL21	6005	chr4:122621057-122623057
VTR79	VLTF-1 (VACV)	Variola virus	G12	XCL2	10646	chr1:168543997-168545997
