## Supplementary material for "Viral transcriptional regulators extensively rewire host pathways through diverse mechanisms": Data S4

### Sheet: Sheet1
vTR ID	vTR name	hTF name	Event type	Bait HGNC symbol	Bait HGNC ID	Bait coordinates (GRCh38/hg38)
VTR86	HBx (HBV-C)	ATF3	vTR antagonized	HSD17B1	5210	chr17:42547219-42549203
VTR86	HBx (HBV-C)	ATF3	vTR antagonized	MYC	7553	chr8:127734085-127736062
VTR86	HBx (HBV-C)	ATF3	vTR antagonized	FGFR3	3690	chr4:1791412-1793353
VTR86	HBx (HBV-C)	ATF3	vTR antagonized	MET	7029	chr7:116670435-116672350
VTR86	HBx (HBV-C)	ATF3	vTR antagonized	NR4A3	7982	chr9:99819870-99821819
VTR86	HBx (HBV-C)	ATF3	vTR antagonized	TNF	11892	chr6:31573603-31575558
VTR86	HBx (HBV-C)	ATF3	vTR antagonized	ACSL6	16496	chr5:131999634-132001595
VTR86	HBx (HBV-C)	ATF3	vTR antagonized	IRS4	6128	chrX:108736415-108738366
VTR80	HBZ (HTLV-1)	CEBPG	hTF antagonized	SGK1	10810	chr6:134176031-134177982
VTR80	HBZ (HTLV-1)	CEBPG	hTF antagonized	FGFR2	3689	chr10:121531346-121533299
VTR80	HBZ (HTLV-1)	CEBPG	hTF antagonized	PPARG	9236	chr3:12349480-12351429
VTR80	HBZ (HTLV-1)	CEBPG	hTF antagonized	IRS4	6128	chrX:108736415-108738366
VTR80	HBZ (HTLV-1)	CEBPG	hTF antagonized	CXCL2	4603	chr4:74099195-74101195
VTR90	UL34 (HCMV)	CGGBP1	hTF antagonized	FGFR3	3690	chr4:1791412-1793353
VTR90	UL34 (HCMV)	CGGBP1	hTF antagonized	MET	7029	chr7:116670435-116672350
VTR80	HBZ (HTLV-1)	DDIT3	coop	MYC	7553	chr8:127734085-127736062
VTR80	HBZ (HTLV-1)	DDIT3	coop	FGFR3	3690	chr4:1791412-1793353
VTR55	E7 (HPV-2)	E2F4	coop	ACSL6	16496	chr5:131999634-132001595
VTR55	E7 (HPV-2)	E2F4	hTF antagonized	IL7	6023	chr8:78805451-78807451
VTR49	E7 (HPV-16)	E2F4	hTF antagonized	IL7	6023	chr8:78805451-78807451
VTR52	E7 (HPV-18)	E2F4	hTF antagonized	IL7	6023	chr8:78805451-78807451
VTR86	HBx (HBV-C)	E4F1	vTR antagonized	HSD17B1	5210	chr17:42547219-42549203
VTR86	HBx (HBV-C)	E4F1	vTR antagonized	MYC	7553	chr8:127734085-127736062
VTR86	HBx (HBV-C)	E4F1	vTR antagonized	FGFR3	3690	chr4:1791412-1793353
VTR86	HBx (HBV-C)	E4F1	vTR antagonized	MET	7029	chr7:116670435-116672350
VTR86	HBx (HBV-C)	E4F1	vTR antagonized	NR4A3	7982	chr9:99819870-99821819
VTR86	HBx (HBV-C)	E4F1	vTR antagonized	TNF	11892	chr6:31573603-31575558
VTR86	HBx (HBV-C)	E4F1	vTR antagonized	ACSL6	16496	chr5:131999634-132001595
VTR86	HBx (HBV-C)	E4F1	vTR antagonized	IRS4	6128	chrX:108736415-108738366
VTR86	HBx (HBV-C)	E4F1	vTR antagonized	IL7	6023	chr8:78805451-78807451
VTR86	HBx (HBV-C)	GTF2B	vTR antagonized	HSD17B1	5210	chr17:42547219-42549203
VTR86	HBx (HBV-C)	GTF2B	vTR antagonized	MYC	7553	chr8:127734085-127736062
VTR86	HBx (HBV-C)	GTF2B	vTR antagonized	FGFR3	3690	chr4:1791412-1793353
VTR47	E2 (HPV-16)	GTF2B	hTF antagonized	KLK2	6363	chr19:50871488-50873457
VTR56	E2 (HPV-5)	GTF2B	hTF antagonized	KLK2	6363	chr19:50871488-50873457
VTR86	HBx (HBV-C)	GTF2B	vTR antagonized	MET	7029	chr7:116670435-116672350
VTR86	HBx (HBV-C)	GTF2B	vTR antagonized	NR4A3	7982	chr9:99819870-99821819
VTR86	HBx (HBV-C)	GTF2B	vTR antagonized	TNF	11892	chr6:31573603-31575558
VTR86	HBx (HBV-C)	GTF2B	vTR antagonized	ACSL6	16496	chr5:131999634-132001595
VTR58	E7 (HPV-5)	IRF1	coop	SOX21	11197	chr13:94712410-94714381
VTR58	E7 (HPV-5)	IRF1	coop	TMPRSS2	11876	chr21:41508138-41510062
VTR58	E7 (HPV-5)	IRF1	coop	IFNL1	18363	chr19:39294339-39296364
VTR58	E7 (HPV-5)	IRF1	coop	IL15	5977	chr4:141634932-141636971
VTR58	E7 (HPV-5)	IRF1	coop	TNFSF10	11925	chr3:172523465-172525465
VTR57	E6 (HPV-5)	IRF3	coop	IFNB1	5434	chr9:21077963-21079963
VTR92	EBNA3B (EBV)	RBPJ	coop	SGK1	10810	chr6:134176031-134177982
VTR92	EBNA3B (EBV)	RBPJ	coop	TRIP11	12305	chr14:92040081-92042043
VTR23	EBNA3C (EBV)	RBPJ	hTF antagonized	DCC	2701	chr18:52338270-52340170
VTR92	EBNA3B (EBV)	RBPJ	hTF antagonized	CXCL9	7098	chr4:76007488-76009488
VTR23	EBNA3C (EBV)	RBPJ	hTF antagonized	CXCL9	7098	chr4:76007488-76009488
VTR88	Tat (HIV-1)	RELA	hTF antagonized	SOX21	11197	chr13:94712410-94714381
VTR88	Tat (HIV-1)	RELA	hTF antagonized	CCND2	1583	chr12:4271785-4273745
VTR88	Tat (HIV-1)	RELA	hTF antagonized	TNFSF14	11930	chr19:6670478-6672300
VTR49	E7 (HPV-16)	TFAP2A	hTF antagonized	SOX21	11197	chr13:94712410-94714381
VTR49	E7 (HPV-16)	TFAP2A	hTF antagonized	TMPRSS2	11876	chr21:41508138-41510062
VTR49	E7 (HPV-16)	TFAP2A	hTF antagonized	TERT	11730	chr5:1295017-1296966
VTR49	E7 (HPV-16)	TFAP2A	hTF antagonized	HSD17B1	5210	chr17:42547219-42549203
VTR49	E7 (HPV-16)	TFAP2A	hTF antagonized	KLK2	6363	chr19:50871488-50873457
VTR49	E7 (HPV-16)	TFAP2A	hTF antagonized	LCK	6524	chr1:32249392-32251346
VTR49	E7 (HPV-16)	TFAP2A	hTF antagonized	PAX7	8621	chr1:18629526-18631435
VTR49	E7 (HPV-16)	TFAP2A	hTF antagonized	SRC	11283	chr20:37344168-37346129
VTR49	E7 (HPV-16)	TFAP2A	hTF antagonized	GPC3	4451	chrX:133985466-133987424
VTR49	E7 (HPV-16)	TFAP2A	hTF antagonized	LRIG3	30991	chr12:58919546-58921517
VTR49	E7 (HPV-16)	TFAP2A	hTF antagonized	IL15	5977	chr4:141634932-141636971
VTR49	E7 (HPV-16)	TFAP2A	hTF antagonized	IL12B	5970	chr5:159330887-159332887
VTR49	E7 (HPV-16)	TFAP2A	hTF antagonized	CX3CL1	10647	chr16:57370420-57372505
VTR49	E7 (HPV-16)	TFAP2A	hTF antagonized	TNF	11892	chr6:31573603-31575558
VTR49	E7 (HPV-16)	TFAP2A	hTF antagonized	CCL28	17700	chr5:43412374-43414374
VTR5	E1A (Adv B)	THRA	coop	KLK2	6363	chr19:50871488-50873457
VTR95	IE2 (HCMV)	ZNF281	hTF antagonized	SGK1	10810	chr6:134176031-134177982
VTR95	IE2 (HCMV)	ZNF281	hTF antagonized	SOX21	11197	chr13:94712410-94714381
VTR95	IE2 (HCMV)	ZNF281	hTF antagonized	TMPRSS2	11876	chr21:41508138-41510062
VTR95	IE2 (HCMV)	ZNF281	hTF antagonized	USP44	20064	chr12:95548090-95550151
VTR95	IE2 (HCMV)	ZNF281	hTF antagonized	RUNX1	10471	chr21:35049338-35051288
VTR95	IE2 (HCMV)	ZNF281	hTF antagonized	LSP1	6707	chr11:1850992-1852957
VTR95	IE2 (HCMV)	ZNF281	hTF antagonized	CDKN2A	1787	chr9:21975136-21977085
VTR95	IE2 (HCMV)	ZNF281	hTF antagonized	CCND2	1583	chr12:4271785-4273745
VTR95	IE2 (HCMV)	ZNF281	hTF antagonized	CD79A	1698	chr19:41875313-41877272
VTR95	IE2 (HCMV)	ZNF281	hTF antagonized	FGFR3	3690	chr4:1791412-1793353
VTR95	IE2 (HCMV)	ZNF281	hTF antagonized	HNF1A	11621	chr12:120976782-120978684
VTR95	IE2 (HCMV)	ZNF281	hTF antagonized	KLK2	6363	chr19:50871488-50873457
VTR95	IE2 (HCMV)	ZNF281	hTF antagonized	OLIG2	9398	chr21:33023878-33025830
VTR95	IE2 (HCMV)	ZNF281	hTF antagonized	PAX7	8621	chr1:18629526-18631435
VTR95	IE2 (HCMV)	ZNF281	hTF antagonized	SRC	11283	chr20:37344168-37346129
VTR95	IE2 (HCMV)	ZNF281	hTF antagonized	TLX1	5056	chr10:101129328-101131304
VTR95	IE2 (HCMV)	ZNF281	hTF antagonized	TNF	11892	chr6:31573603-31575558
VTR95	IE2 (HCMV)	ZNF281	hTF antagonized	CCR7	1608	chr17:40561020-40562987
VTR95	IE2 (HCMV)	ZNF281	hTF antagonized	HSPA1L	5234	chr6:31815103-31817064
VTR95	IE2 (HCMV)	ZNF281	hTF antagonized	COL1A1	2197	chr17:50201645-50203610
VTR95	IE2 (HCMV)	ZNF281	hTF antagonized	CSF1R	2433	chr5:150113393-150115363
VTR95	IE2 (HCMV)	ZNF281	hTF antagonized	IRS4	6128	chrX:108736415-108738366
VTR95	IE2 (HCMV)	ZNF281	hTF antagonized	FOXO1	3819	chr13:40666625-40668593
VTR95	IE2 (HCMV)	ZNF281	hTF antagonized	ID3	5362	chr1:23559822-23561771
VTR95	IE2 (HCMV)	ZNF281	hTF antagonized	LEF1	6551	chr4:108167809-108169762
VTR95	IE2 (HCMV)	ZNF281	hTF antagonized	PDGFB	8800	chr22:39240911-39242854
VTR95	IE2 (HCMV)	ZNF281	hTF antagonized	PTCH1	9585	chr9:95508686-95510658
VTR95	IE2 (HCMV)	ZNF281	hTF antagonized	PTPRB	9665	chr12:70637470-70639420
VTR95	IE2 (HCMV)	ZNF281	hTF antagonized	IL15	5977	chr4:141634932-141636971
VTR95	IE2 (HCMV)	ZNF281	hTF antagonized	IL12B	5970	chr5:159330887-159332887
VTR95	IE2 (HCMV)	ZNF281	hTF antagonized	IL32	16830	chr16:3063812-3065812
VTR95	IE2 (HCMV)	ZNF281	hTF antagonized	TNF	11892	chr6:31573603-31575558
VTR95	IE2 (HCMV)	ZNF281	hTF antagonized	CCL22	10621	chr16:57356772-57358772
VTR95	IE2 (HCMV)	ZNF281	hTF antagonized	IL23A	15488	chr12:56336854-56338904
VTR95	IE2 (HCMV)	ZNF281	hTF antagonized	IL1A	5991	chr2:112784590-112786590
VTR95	IE2 (HCMV)	ZNF281	hTF antagonized	CCL20	10619	chr2:227811854-227813854
VTR95	IE2 (HCMV)	ZNF281	coop	IL1B	5992	chr2:112836434-112838434
VTR27	UL82 (HCMV)	ZNF398	coop	KLK2	6363	chr19:50871488-50873457
VTR49	E7 (HPV-16)	ZNF398	coop	ACSL6	16496	chr5:131999634-132001595
VTR41	Rta (KSHV)	NA	vTR independent binding	TNFSF14	11930	chr19:6670478-6672300
VTR41	Rta (KSHV)	NA	vTR independent binding	IL1B	5992	chr2:112836434-112838434
VTR86	HBx (HBV-C)	NA	vTR independent binding	ACSL6	16496	chr5:131999634-132001595
VTR86	HBx (HBV-C)	NA	vTR independent binding	MYC	7553	chr8:127734085-127736062
VTR86	HBx (HBV-C)	NA	vTR independent binding	IRS4	6128	chrX:108736415-108738366
VTR86	HBx (HBV-C)	NA	vTR independent binding	EGFR	3236	chr7:55017134-55019033
VTR86	HBx (HBV-C)	NA	vTR independent binding	HSD17B1	5210	chr17:42547219-42549203
VTR86	HBx (HBV-C)	NA	vTR independent binding	FGFR3	3690	chr4:1791412-1793353
VTR86	HBx (HBV-C)	NA	vTR independent binding	NR4A3	7982	chr9:99819870-99821819
VTR86	HBx (HBV-C)	NA	vTR independent binding	FOXO1	3819	chr13:40666625-40668593
VTR86	HBx (HBV-C)	NA	vTR independent binding	TNF	11892	chr6:31573603-31575558
VTR86	HBx (HBV-C)	NA	vTR independent binding	MET	7029	chr7:116670435-116672350
VTR86	HBx (HBV-C)	NA	vTR independent binding	LEF1	6551	chr4:108167809-108169762
VTR86	HBx (HBV-C)	NA	vTR independent binding	CCL28	17700	chr5:43412374-43414374
VTR86	HBx (HBV-C)	NA	vTR independent binding	IL18	5986	chr11:112164074-112166025
VTR86	HBx (HBV-C)	NA	vTR independent binding	IL7	6023	chr8:78805451-78807451
VTR22	EBNA2 (EBV)	NA	vTR independent binding	ACSL6	16496	chr5:131999634-132001595
VTR22	EBNA2 (EBV)	NA	vTR independent binding	PAX3	8617	chr2:222298696-222300658
VTR81	Tax (HTLV-1)	NA	vTR independent binding	CCL3	10627	chr17:36090134-36092134
VTR95	IE2 (HCMV)	NA	vTR independent binding	CDH2	1759	chr18:28036608-28038557
VTR3	E4ORF6/7 (Adv A)	NA	vTR independent binding	CD79A	1698	chr19:41875313-41877272
VTR3	E4ORF6/7 (Adv A)	NA	vTR independent binding	FOXO1	3819	chr13:40666625-40668593
VTR3	E4ORF6/7 (Adv A)	NA	vTR independent binding	DCC	2701	chr18:52338270-52340170
VTR3	E4ORF6/7 (Adv A)	NA	vTR independent binding	SGK1	10810	chr6:134176031-134177982
VTR3	E4ORF6/7 (Adv A)	NA	vTR independent binding	IFNL1	18363	chr19:39294339-39296364
VTR3	E4ORF6/7 (Adv A)	NA	vTR independent binding	IL1B	5992	chr2:112836434-112838434
VTR3	E4ORF6/7 (Adv A)	NA	vTR independent binding	TNFSF14	11930	chr19:6670478-6672300
VTR3	E4ORF6/7 (Adv A)	NA	vTR independent binding	CXCL9	7098	chr4:76007488-76009488
VTR3	E4ORF6/7 (Adv A)	NA	vTR independent binding	IL10	5962	chr1:206772494-206774494
VTR3	E4ORF6/7 (Adv A)	NA	vTR independent binding	IL1A	5991	chr2:112784590-112786590
VTR40	ORF49 (KSHV)	NA	vTR independent binding	ACSL6	16496	chr5:131999634-132001595
VTR40	ORF49 (KSHV)	NA	vTR independent binding	TNF	11892	chr6:31573603-31575558
VTR40	ORF49 (KSHV)	NA	vTR independent binding	CCL3	10627	chr17:36090134-36092134
VTR40	ORF49 (KSHV)	NA	vTR independent binding	IL18	5986	chr11:112164074-112166025
VTR40	ORF49 (KSHV)	NA	vTR independent binding	IL7	6023	chr8:78805451-78807451
VTR37	vIRF-1 (KSHV)	NA	vTR independent binding	KLK2	6363	chr19:50871488-50873457
VTR39	vIRF-3 (KSHV)	NA	vTR independent binding	TERT	11730	chr5:1295017-1296966
VTR39	vIRF-3 (KSHV)	NA	vTR independent binding	PAX3	8617	chr2:222298696-222300658
