## Supplementary material for "Viral transcriptional regulators extensively rewire host pathways through diverse mechanisms": Data S5

### Sheet: minP
vTR ID	vTR name	Activity rep 1	Activity rep 2	Activity rep 3	log2(Activity rep1)	log2(Activity rep2)	log2(Activity rep3)	avg log2(Activity)
VTR1	E1A (Adv A)	446.07	467.044	537.911	8.80113	8.86741	9.07122	8.91325
VTR2	E2A (Adv A)	6.6461	5.72286	5.85642	2.73251	2.51674	2.55002	2.59975
VTR3	E4ORF6/7 (Adv A)	6.77699	6.24667	4.8777	2.76065	2.64309	2.2862	2.56331
VTR4	IVa2 (Adv A)	0.996466	0.875731	0.895702	-0.00510753	-0.19144	-0.15891	-0.118486
VTR5	E1A (Adv B)	819.748	1034.19	838.955	9.67904	10.0143	9.71245	9.80192
VTR6	E2A (Adv B)	11.6076	3.97036	5.3532	3.537	1.98927	2.4204	2.64889
VTR7	E4ORF6/7 (Adv B)	18.02	20.7512	21.2345	4.17152	4.37512	4.40834	4.31833
VTR8	IVa2 (Adv B)	2.18153	3.51942	3.07077	1.12534	1.81534	1.6186	1.51976
VTR9	E1A (Adv C)	170.025	191.639	169.578	7.40961	7.58225	7.4058	7.46589
VTR10	E2A (Adv C)	6.08931	15.5378	23.3985	2.60628	3.95771	4.54834	3.70411
VTR11	L2 (Adv C)	0.598898	0.34524	0.310185	-0.739618	-1.53433	-1.6888	-1.32092
VTR12	E4ORF6/7 (Adv C)	12.8788	13.5812	11.8834	3.68693	3.76354	3.57087	3.67378
VTR13	E3 (Adv C)	3.36364	3.24431	4.15701	1.75002	1.69791	2.05554	1.83449
VTR14	IVa2 (Adv C)	1.14375	0.509203	0.289439	0.19377	-0.973687	-1.78867	-0.856196
VTR15	E4ORF6/7 (Adv D)	3.47838	1.48033	3.00698	1.79842	0.565916	1.58832	1.31755
VTR16	E3 (Adv D)	2.26686	1.21177	0.78699	1.1807	0.277122	-0.345584	0.370744
VTR17	E2A (Adv E)	2.40427	0.650862	0.56892	1.2656	-0.619576	-0.813703	-0.0558925
VTR18	E1A (Adv E)	605.771	584.964	643.908	9.24263	9.1922	9.33071	9.25518
VTR19	E2A (Adv F)	1.83991	1.51547	1.13131	0.879636	0.599768	0.178	0.552468
VTR20	E1A (Adv F)	271.458	313.583	279.595	8.08458	8.29271	8.1272	8.16816
VTR21	E3 (Adv F)	1.01964	0.90713	1.22028	0.028063	-0.140618	0.287214	0.0582194
VTR22	EBNA2 (EBV)	1.66832	0.868483	1.13025	0.738399	-0.20343	0.176636	0.237202
VTR23	EBNA3C (EBV)	6.25973	3.94649	6.19866	2.6461	1.98057	2.63196	2.41954
VTR24	Zta (EBV)	541.141	697.731	682.188	9.07986	9.44653	9.41403	9.31347
VTR25	LMP1 (EBV)	3.35791	22.386	58.2037	1.74756	4.48453	5.86304	4.03171
VTR26	IE1 (HCMV)	2.00123	2.08261	2.03599	1.00089	1.05839	1.02573	1.02834
VTR27	UL82 (HCMV)	11.0141	11.7779	17.4323	3.46128	3.55801	4.12369	3.71433
VTR28	UL79 (HCMV)	-1.32019	-1.73766	-1.90082
VTR29	UL48 (HHV-1)	415.937	408.583	365.177	8.70022	8.67449	8.51245	8.62905
VTR30	UL54 (HHV-1)	25.6236	29.6979	37.1975	4.6794	4.89229	5.21713	4.92961
VTR32	UL48 (HHV-2)	415.079	424.465	435.526	8.69724	8.7295	8.76661	8.73112
VTR33	UL54 (HHV-2)	13.4884	13.0966	13.2376	3.75365	3.71112	3.72657	3.73045
VTR34	US1 (HHV-2)	6.99763	9.72965	11.15	2.80687	3.28239	3.47898	3.18941
VTR35	DR7L (HHV-6A)	1.58918	1.2701	1.48463	0.668279	0.344936	0.570101	0.527772
VTR36	DR7R (HHV-6B)	1.40142	1.2871	1.88374	0.48689	0.364127	0.913601	0.588206
VTR37	vIRF-1 (KSHV)	97.9085	115.353	122.429	6.61336	6.84992	6.9358	6.79969
VTR38	vIRF-2 (KSHV)	1255.49	1248.4	1124.95	10.294	10.2859	10.1357	10.2385
VTR39	vIRF-3 (KSHV)	38.5412	44.4908	30.5822	5.26833	5.47544	4.93462	5.22613
VTR40	ORF49 (KSHV)	40.5041	31.7324	32.3812	5.34	4.98788	5.01708	5.11499
VTR41	Rta (KSHV)	4707	4372.37	4324.23	12.2006	12.0942	12.0782	12.1243
VTR42	ORF18 (KSHV)	0.374709	0.251679	-0.00374132	-1.41616	-1.99034		-1.70325
VTR43	ORF30 (KSHV)	13.7075	15.4947	11.7972	3.77689	3.9537	3.56038	3.76366
VTR44	E2 (HPV-1)	10.0443	8.52522	6.15991	3.32831	3.09174	2.62291	3.01432
VTR45	E6 (HPV-1)	0.949128	0.762951	0.63726	-0.0753255	-0.390337	-0.650045	-0.371903
VTR46	E7 (HPV-1)	24.2745	45.8644	40.7156	4.60137	5.5193	5.34751	5.15606
VTR47	E2 (HPV-16)	3.93854	1.40734	3.55899	1.97766	0.492975	1.83147	1.43404
VTR48	E6 (HPV-16)	0.86584	1.11283	1.88221	-0.207828	0.154238	0.912424	0.286278
VTR49	E7 (HPV-16)	20.1221	21.5653	20.5665	4.33071	4.43064	4.36222	4.37452
VTR50	E2 (HPV-18)	3.6473	2.92829	3.26051	1.86683	1.55006	1.7051	1.70733
VTR51	E6 (HPV-18)	1.42505	1.00155	1.08402	0.511012	0.00223537	0.116394	0.20988
VTR52	E7 (HPV-18)	30.3333	36.8146	28.5684	4.92283	5.20221	4.83635	4.98713
VTR53	E2 (HPV-2)	3.56738	3.28996	6.01787	1.83486	1.71807	2.58925	2.0474
VTR54	E6 (HPV-2)	3.10507	3.59475	8.93621	1.63463	1.84589	3.15966	2.21339
VTR55	E7 (HPV-2)	292.769	287.279	226.163	8.19362	8.16631	7.82122	8.06038
VTR56	E2 (HPV-5)	4.8777	4.67744	3.46969	2.2862	2.22572	1.79481	2.10224
VTR57	E6 (HPV-5)	219.36	250.534	180.766	7.77716	7.96886	7.49798	7.748
VTR58	E7 (HPV-5)	37.0353	42.7561	41.1015	5.21083	5.41806	5.36112	5.33
VTR59	VETFs (MCV)	4.73789	5.24261	7.51078	2.24424	2.39029	2.90896	2.5145
VTR60	MC104L (MCV)	3.56698	4.26323	5.399	1.8347	2.09195	2.43269	2.11978
VTR61	MC103L (MCV)	5.13164	5.37068	5.60734	2.35942	2.42511	2.48732	2.42395
VTR62	VETFs (Tanapox)	18.2216	21.6282	15.202	4.18758	4.43484	3.92619	4.18287
VTR63	VLTF-2 (Tanapox)	268.525	262.414	261.149	8.06891	8.0357	8.02873	8.04445
VTR64	VLTF-3 (Tanapox)	4.29466	4.0156	3.91389	2.10254	2.00562	1.9686	2.02559
VTR65	VLTF-4 (Tanapox)	1.05961	0.869105	1.04782	0.0835279	-0.202397	0.0673893	-0.01716
VTR66	99R (Tanapox)	2.65344	2.71052	2.22767	1.40786	1.43857	1.15554	1.33399
VTR67	VITF-3 (Tanapox)	2.04224	2.7215	1.94448	1.03015	1.4444	0.959385	1.14464
VTR68	VETFs (VACV)	3.93987	3.825	2.65979	1.97815	1.93546	1.41131	1.77497
VTR69	VLTF-4 (VACV)	-0.760097	-0.37653	0.19539			-2.35557	-2.35557
VTR70	VITFS (VACV)	0.835825	1.06263	1.4392	-0.258728	0.0876405	0.525269	0.11806
VTR71	VITFL (VACV)	14.4745	16.3648	24.3037	3.85544	4.03252	4.6031	4.16369
VTR72	IE63 (VZV)	7.51679	6.16825	7.8028	2.91012	2.62486	2.96399	2.83299
VTR73	ORF10 (VZV)	340.802	381.754	385.844	8.41279	8.5765	8.59187	8.52706
VTR74	VETFs (VACV)	3.05377	8.0519	5.87563	1.61059	3.00933	2.55474	2.39155
VTR75	VLTF-3 (VACV)	4.12403	4.15886	4.31901	2.04405	2.05619	2.1107	2.07031
VTR76	VITF-3L (VACV)	3.25728	3.03603	2.94019	1.70367	1.60218	1.55591	1.62059
VTR77	VITF-3S (VACV)	5.06923	6.21553	3.89386	2.34177	2.63588	1.9612	2.31295
VTR78	VLTF-2 (VACV)	1.56948	1.44068	1.33826	0.650283	0.526749	0.420358	0.532463
VTR79	VLTF-1 (VACV)	0.791599	0.67914	0.842877	-0.337159	-0.558219	-0.246606	-0.380661
VTR80	HBZ (HTLV-1)	342.981	696.254	413.323	8.42199	9.44347	8.69112	8.85219
VTR81	Tax (HTLV-1)	62.3338	48.0927	63.7009	5.96194	5.58775	5.99324	5.84764
VTR82	Tax (HTLV-2)	3.67617	1.6949	3.59056	1.8782	0.761199	1.84421	1.49454
VTR83	Tax (HTLV-3)	8.0399	25.4099	19.7432	3.00718	4.66732	4.30328	3.99259
VTR84	Bel-1 (HSRV)	8.77481	8.55123	7.89576	3.13337	3.09613	2.98108	3.07019
VTR85	Bel-1 (SSRV)	16.6298	17.5118	18.5062	4.0557	4.13026	4.20994	4.13196
VTR86	HBx (HBV-C)	2.8521	2.76728	2.8215	1.51203	1.46847	1.49646	1.49232
VTR87	Vpr (HIV-1)	0.70802	0.656645	0.808386	-0.498139	-0.606814	-0.306883	-0.470612
VTR88	Tat (HIV-1)	15.3989	14.2175	15.2067	3.94475	3.8296	3.92663	3.90033
VTR89	vIRF-4 (KSHV)	10.7299	12.0919	12.651	3.42357	3.59597	3.66118	3.56024
VTR90	UL34 (HCMV)	-5.07123	-3.66348	-4.95496
VTR91	EBNA3A (EBV)	6.30544	2.14313	6.65134	2.6566	1.09972	2.73364	2.16332
VTR92	EBNA3B (EBV)	-74.6654	-239.339	672.574
VTR93	VETFL (VACV)	0.38958	0.877459	1.47311	-1.36001	-0.188597	0.558868	-0.329912
VTR94	MC085L (MCV)	1.95359	2.01976	2.06398	0.966128	1.01419	1.04543	1.00858
VTR95	IE2 (HCMV)	186.249	203.533	183.468	7.54109	7.66912	7.51939	7.57653

### Sheet: modP
vTR ID	vTR name	Activity rep 1	Activity rep 2	Activity rep 3	log2(Activity rep1)	log2(Activity rep2)	log2(Activity rep3)	avg log2(Activity)
VTR1	E1A (Adv A)	70.26	63.7071		6.13463	5.99338		6.06401
VTR2	E2A (Adv A)	1.21782	1.15865	0.534814	0.284306	0.212447	-0.902891	-0.135379
VTR3	E4ORF6/7 (Adv A)	1.32409	1.24198	1.14654	0.405003	0.31264	0.197289	0.304978
VTR4	IVa2 (Adv A)	0.244354	0.246591	0.20599	-2.03295	-2.01981	-2.27935	-2.11071
VTR5	E1A (Adv B)	153.59	155.555	150.711	7.26294	7.28128	7.23564	7.25995
VTR6	E2A (Adv B)	3.38805	3.43109	2.95335	1.76045	1.77867	1.56235	1.70049
VTR7	E4ORF6/7 (Adv B)	5.57155	5.35882	4.33664	2.47808	2.42191	2.11658	2.33886
VTR8	IVa2 (Adv B)	0.622917	0.575429	0.565679	-0.682887	-0.79729	-0.821945	-0.767374
VTR9	E1A (Adv C)	28.0493	27.65	25.4423	4.80989	4.78921	4.66916	4.75609
VTR10	E2A (Adv C)	1.2769	1.95344	2.14554	0.352642	0.966019	1.10134	0.806667
VTR11	L2 (Adv C)	0.127402	0.123107	0.107015	-2.97254	-3.02202	-3.22411	-3.07289
VTR12	E4ORF6/7 (Adv C)	5.90268	5.43795	5.24223	2.56137	2.44306	2.39018	2.46487
VTR13	E3 (Adv C)	1.18047	1.20569	1.34924	0.239358	0.269865	0.432144	0.313789
VTR14	IVa2 (Adv C)	0.277103	0.57795	0.247568	-1.85151	-0.790983	-2.0141	-1.5522
VTR15	E4ORF6/7 (Adv D)	1.01929	0.936058	0.986221	0.0275658	-0.0953304	-0.0200167	-0.0292604
VTR16	E3 (Adv D)	0.435449	0.381881	0.368418	-1.19942	-1.3888	-1.44058	-1.34294
VTR17	E2A (Adv E)	1.15525	0.476654	0.421944	0.208211	-1.06899	-1.24487	-0.701883
VTR18	E1A (Adv E)	90.038	83.0341	81.4827	6.49246	6.37563	6.34842	6.40551
VTR19	E2A (Adv F)	0.583406	0.356441	0.339145	-0.777428	-1.48827	-1.56003	-1.27524
VTR20	E1A (Adv F)	37.6072	42.8366	50.6402	5.23294	5.42077	5.66221	5.43864
VTR21	E3 (Adv F)	0.339526	0.400149	0.420838	-1.55841	-1.32139	-1.24866	-1.37615
VTR22	EBNA2 (EBV)	1.20505	1.083	0.925271	0.269097	0.115028	-0.112052	0.090691
VTR23	EBNA3C (EBV)	0.897177	0.815674	0.864275	-0.156536	-0.293936	-0.210437	-0.220303
VTR24	Zta (EBV)	22.0545	25.7202	30.2695	4.463	4.68483	4.91979	4.68921
VTR25	LMP1 (EBV)	3.10544	4.6159	3.69842	1.6348	2.20661	1.88691	1.90944
VTR26	IE1 (HCMV)	0.202046	0.189762	0.210949	-2.30724	-2.39774	-2.24503	-2.31667
VTR27	UL82 (HCMV)	1.25633	1.67372	1.54418	0.329221	0.743055	0.626839	0.566371
VTR28	UL79 (HCMV)	0.286943	0.336286	0.322313	-1.80116	-1.57224	-1.63346	-1.66896
VTR29	UL48 (HHV-1)	92.5247	90.2946	84.4363	6.53177	6.49657	6.39979	6.47604
VTR30	UL54 (HHV-1)	4.91334	5.21655	4.43771	2.2967	2.38309	2.14981	2.27654
VTR31	#N/A	1.39174	1.25344	1.4155	0.476888	0.325898	0.501309	0.434698
VTR32	UL48 (HHV-2)	108.661	105.734	89.5086	6.76369	6.72429	6.48395	6.65731
VTR33	UL54 (HHV-2)	3.06048	3.17123	2.50139	1.61376	1.66504	1.32273	1.53384
VTR34	US1 (HHV-2)	0.585786	0.611286	0.548049	-0.771553	-0.71008	-0.867622	-0.783085
VTR35	DR7L (HHV-6A)	0.661835	0.651836	0.552507	-0.595457	-0.617419	-0.855936	-0.689604
VTR36	DR7R (HHV-6B)	0.703978	0.729214	0.810142	-0.506397	-0.455585	-0.303754	-0.421912
VTR37	vIRF-1 (KSHV)	29.7863	36.242	37.4619	4.89658	5.17959	5.22735	5.10117
VTR38	vIRF-2 (KSHV)	134.496	140.962	147.833	7.07142	7.13917	7.20783	7.13947
VTR39	vIRF-3 (KSHV)	17.839	18.3575	19.1672	4.15696	4.19829	4.26057	4.20527
VTR40	ORF49 (KSHV)	2.50374	2.53895	2.60392	1.32408	1.34423	1.38069	1.34967
VTR41	Rta (KSHV)	206.016	235.47	238.885	7.68661	7.8794	7.90017	7.82206
VTR42	ORF18 (KSHV)	0.609503	0.586604	0.620688	-0.714294	-0.76954	-0.68806	-0.723965
VTR43	ORF30 (KSHV)	1.01616	1.08706	1.02909	0.0231248	0.120425	0.0413629	0.0616376
VTR44	E2 (HPV-1)	1.04472	1.03528	0.996099	0.0631181	0.0500144	-0.00563895	0.0358312
VTR45	E6 (HPV-1)	0.518461	0.460221	0.470528	-0.947693	-1.1196	-1.08765	-1.05165
VTR46	E7 (HPV-1)	2.56645	2.39207	2.21167	1.35977	1.25826	1.14514	1.25439
VTR47	E2 (HPV-16)	1.15717	1.0392	0.980781	0.210599	0.0554791	-0.0279968	0.0793606
VTR48	E6 (HPV-16)	0.62185	0.710173	0.702552	-0.685363	-0.493758	-0.509323	-0.562814
VTR49	E7 (HPV-16)	3.78741	4.14192	3.78056	1.92121	2.0503	1.9186	1.96337
VTR50	E2 (HPV-18)	0.416827	0.384858	0.394267	-1.26248	-1.3776	-1.34276	-1.32761
VTR51	E6 (HPV-18)	0.88873	0.78749	0.819684	-0.170182	-0.344666	-0.28686	-0.267236
VTR52	E7 (HPV-18)	11.6914	12.3925	12.2522	3.54738	3.6314	3.61497	3.59791
VTR53	E2 (HPV-2)	0.887086	0.718218	0.870198	-0.172854	-0.477506	-0.200584	-0.283648
VTR54	E6 (HPV-2)	0.74514	0.74283	0.828296	-0.424416	-0.428897	-0.271782	-0.375031
VTR55	E7 (HPV-2)	23.6683	23.6979	22.5446	4.56489	4.56669	4.49471	4.5421
VTR56	E2 (HPV-5)	0.917509	1.00088	0.988225	-0.124206	0.00127297	-0.0170883	-0.0466739
VTR57	E6 (HPV-5)	24.471	22.2977	23.7024	4.613	4.47882	4.56696	4.55293
VTR58	E7 (HPV-5)	8.26394	8.24579	7.09913	3.04683	3.04366	2.82764	2.97271
VTR59	VETFs (MCV)	1.21677	1.25842	1.1091	0.283059	0.33161	0.149387	0.254685
VTR60	MC104L (MCV)	0.763102	0.715866	0.721668	-0.390052	-0.482238	-0.470593	-0.447628
VTR61	MC103L (MCV)	0.74072	0.623571	0.85979	-0.433	-0.681373	-0.217943	-0.444106
VTR62	VETFs (Tanapox)	2.76524	2.46798	2.58025	1.4674	1.30333	1.36751	1.37942
VTR63	VLTF-2 (Tanapox)	9.88135	9.5294	9.80462	3.30471	3.25239	3.29346	3.28352
VTR64	VLTF-3 (Tanapox)	0.861141	0.972953	0.892622	-0.215678	-0.0395577	-0.163878	-0.139705
VTR65	VLTF-4 (Tanapox)	0.730866	0.762933	0.776206	-0.452321	-0.390371	-0.365488	-0.402727
VTR66	99R (Tanapox)	0.949546	1.00594	0.898044	-0.0746896	0.00853932	-0.155142	-0.073764
VTR67	VITF-3 (Tanapox)	2.81596	1.62772	1.82555	1.49363	0.702856	0.868328	1.0216
VTR68	VETFs (VACV)	1.23209	0.940189	1.29035	0.301106	-0.0889772	0.367764	0.193298
VTR69	VLTF-4 (VACV)	0.941382	0.859079	1.0151	-0.0871473	-0.219137	0.0216289	-0.0948852
VTR70	VITFS (VACV)	1.04483	1.09474	1.15108	0.063275	0.130586	0.202983	0.132281
VTR71	VITFL (VACV)	9.48287	9.48015	9.89265	3.24532	3.24491	3.30636	3.26553
VTR72	IE63 (VZV)	0.495231	0.554515	0.504237	-1.01383	-0.850701	-0.987827	-0.950785
VTR73	ORF10 (VZV)	44.3062	45.9132	53.5082	5.46944	5.52084	5.74169	5.57732
VTR74	VETFs (VACV)	1.43593	1.23449	1.37072	0.52199	0.303918	0.454939	0.426949
VTR75	VLTF-3 (VACV)	0.607893	0.604365	0.53526	-0.71811	-0.726509	-0.901689	-0.782103
VTR76	VITF-3L (VACV)	1.11202	1.08077	1.1161	0.153183	0.11206	0.158466	0.141236
VTR77	VITF-3S (VACV)	1.30116	1.18078	1.09691	0.379802	0.239746	0.133446	0.250998
VTR78	VLTF-2 (VACV)	0.473048	0.451572	0.42962	-1.07994	-1.14697	-1.21887	-1.14859
VTR79	VLTF-1 (VACV)	0.139477	0.147385	0.147959	-2.8419	-2.76234	-2.75673	-2.78699
VTR80	HBZ (HTLV-1)	29.3172	30.4894	33.2409	4.87367	4.93023	5.05489	4.95293
VTR81	Tax (HTLV-1)	20.6512	20.4921	18.0177	4.36815	4.357	4.17134	4.29883
VTR82	Tax (HTLV-2)	1.36549	1.4275	1.48838	0.449416	0.513486	0.573739	0.512214
VTR83	Tax (HTLV-3)	8.78043	9.92614	9.20112	3.13429	3.31123	3.20181	3.21578
VTR84	Bel-1 (HSRV)	1.68034	1.69573	1.47589	0.748753	0.761908	0.561586	0.690749
VTR85	Bel-1 (SSRV)	0.941405	1.01894	0.975878	-0.0871121	0.02707	-0.035227	-0.0317564
VTR86	HBx (HBV-C)	0.549033	0.540341	0.529871	-0.865035	-0.888058	-0.916286	-0.889793
VTR87	Vpr (HIV-1)	0.967676	0.911571	0.830399	-0.0474037	-0.133572	-0.268123	-0.1497
VTR88	Tat (HIV-1)	2.95779	2.99744	3.17071	1.56452	1.58373	1.66481	1.60435
VTR89	vIRF-4 (KSHV)	5.33244	5.49646	5.53006	2.4148	2.4585	2.4673	2.44686
VTR90	UL34 (HCMV)	0.095465	0.242181	0.297909	-3.38888	-2.04584	-1.74705	-2.39393
VTR91	EBNA3A (EBV)	1.92805	1.95425	1.92307	0.947145	0.966614	0.943412	0.95239
VTR92	EBNA3B (EBV)	-1.44369	-0.914486	-0.816236
VTR93	VETFL (VACV)	1.18927	1.26061	1.33655	0.25008	0.334124	0.418518	0.334241
VTR94	MC085L (MCV)	0.931908	0.839782	0.872147	-0.101741	-0.251913	-0.197357	-0.18367
VTR95	IE2 (HCMV)	26.2711	27.9811	26.3064	4.71541	4.80638	4.71734	4.74638
