## Supplementary material for "Viral transcriptional regulators extensively rewire host pathways through diverse mechanisms": Data S6

### Sheet: Sheet1
Internal_ID	vTR_Name	Human_Protein	Human_Protein_HGNC_ID	Human_Protein_EntrezID
VTR24	Zta (EBV)	USP54	23513	159195
VTR24	Zta (EBV)	SUMO1P1	33148	391257
VTR24	Zta (EBV)	CRX	2383	1406
VTR24	Zta (EBV)	LHX3	6595	8022
VTR24	Zta (EBV)	TLE5	307	166
VTR2	E2A (Adv A)	LHX3	6595	8022
VTR6	E2A (Adv B)	MAPK8	6881	5599
VTR6	E2A (Adv B)	ABI2	24011	10152
VTR6	E2A (Adv B)	MAPK9	6886	5601
VTR6	E2A (Adv B)	CRK	2362	1398
VTR6	E2A (Adv B)	NEBL	16932	10529
VTR6	E2A (Adv B)	SORBS3	30907	10174
VTR17	E2A (Adv E)	MAPK8	6881	5599
VTR17	E2A (Adv E)	CRK	2362	1398
VTR17	E2A (Adv E)	MAPK9	6886	5601
VTR19	E2A (Adv F)	ZNF446	21036	55663
VTR19	E2A (Adv F)	PAXIP1	8624	22976
VTR9	E1A (Adv C)	WNT3	12782	7473
VTR9	E1A (Adv C)	ZMYM3	13054	9203
VTR91	EBNA3A (EBV)	KRT15	6421	3866
VTR91	EBNA3A (EBV)	CXorf57	25486	55086
VTR92	EBNA3B (EBV)	TRIP6	12311	7205
VTR80	HBZ (HTLV-1)	ROPN1	17692	54763
VTR80	HBZ (HTLV-1)	NFE2L1	7781	4779
VTR80	HBZ (HTLV-1)	BACH2	14078	60468
VTR80	HBZ (HTLV-1)	TNNT1	11948	7138
VTR80	HBZ (HTLV-1)	GAS8	4166	2622
VTR31	US1 (HHV-1)	KPNA3	6396	3839
VTR31	US1 (HHV-1)	CEP70	29972	80321
VTR31	US1 (HHV-1)	KPNA6	6399	23633
VTR31	US1 (HHV-1)	HSF2BP	5226	11077
VTR31	US1 (HHV-1)	TLE5	307	166
VTR34	US1 (HHV-2)	CEP70	29972	80321
VTR34	US1 (HHV-2)	GAS8	4166	2622
VTR34	US1 (HHV-2)	KRTAP6-3	18933	337968
VTR34	US1 (HHV-2)	HSF2BP	5226	11077
VTR34	US1 (HHV-2)	ZBTB8A	24172	653121
VTR34	US1 (HHV-2)	TLE5	307	166
VTR43	ORF30 (KSHV)	MEOX1	7013	4222
VTR40	ORF49 (KSHV)	KRTAP6-3	18933	337968
VTR40	ORF49 (KSHV)	TP63	15979	8626
VTR40	ORF49 (KSHV)	HOMEZ	20164	57594
VTR40	ORF49 (KSHV)	TLE5	307	166
VTR14	IVa2 (Adv C)	UBQLN2	12509	29978
VTR61	MC103L (MCV)	HSF2BP	5226	11077
VTR16	E3 (Adv D)	CEP44	29356	80817
VTR16	E3 (Adv D)	HSF2BP	5226	11077
VTR16	E3 (Adv D)	CEP55	1161	55165
VTR16	E3 (Adv D)	CRX	2383	1406
VTR16	E3 (Adv D)	RPGRIP1	13436	57096
VTR16	E3 (Adv D)	CGGBP1	1888	8545
VTR16	E3 (Adv D)	ZNF398	18373	57541
VTR16	E3 (Adv D)	HOMEZ	20164	57594
VTR16	E3 (Adv D)	DAXX	2681	1616
VTR16	E3 (Adv D)	PPP1R16A	14941	84988
VTR16	E3 (Adv D)	CCHCR1	13930	54535
VTR16	E3 (Adv D)	SHF	25116	90525
VTR88	Tat (HIV-1)	CALML6	24193	163688
VTR88	Tat (HIV-1)	BACH2	14078	60468
VTR88	Tat (HIV-1)	PPP1R16A	14941	84988
VTR88	Tat (HIV-1)	MEOX1	7013	4222
VTR81	Tax (HTLV-1)	CEP63	25815	80254
VTR81	Tax (HTLV-1)	NMNAT1	17877	64802
VTR81	Tax (HTLV-1)	HSD17B14	23238	51171
VTR81	Tax (HTLV-1)	TAX1BP1	11575	8887
VTR81	Tax (HTLV-1)	KRT15	6421	3866
VTR81	Tax (HTLV-1)	KRT34	6452	3885
VTR81	Tax (HTLV-1)	ABI2	24011	10152
VTR81	Tax (HTLV-1)	MEOX1	7013	4222
VTR81	Tax (HTLV-1)	SORBS3	30907	10174
VTR81	Tax (HTLV-1)	TLE5	307	166
VTR83	Tax (HTLV-3)	UBQLN2	12509	29978
VTR90	UL34 (HCMV)	CGGBP1	1888	8545
VTR90	UL34 (HCMV)	GORASP2	17500	26003
VTR90	UL34 (HCMV)	LHX9	14222	56956
VTR90	UL34 (HCMV)	MEOX1	7013	4222
VTR90	UL34 (HCMV)	CRX	2383	1406
VTR90	UL34 (HCMV)	LHX3	6595	8022
VTR90	UL34 (HCMV)	TRAF6	12036	7189
VTR27	UL82 (HCMV)	GAS8	4166	2622
VTR27	UL82 (HCMV)	ZBTB8A	24172	653121
VTR27	UL82 (HCMV)	ZNF143	12928	7702
VTR27	UL82 (HCMV)	CEP55	1161	55165
VTR27	UL82 (HCMV)	CEP70	29972	80321
VTR27	UL82 (HCMV)	ZNF398	18373	57541
VTR27	UL82 (HCMV)	RPGRIP1	13436	57096
VTR27	UL82 (HCMV)	COIL	2184	8161
VTR27	UL82 (HCMV)	HSF2BP	5226	11077
VTR27	UL82 (HCMV)	SUMO1P1	33148	391257
VTR27	UL82 (HCMV)	MEOX1	7013	4222
VTR27	UL82 (HCMV)	DAXX	2681	1616
VTR27	UL82 (HCMV)	TLE5	307	166
VTR44	E2 (HPV-1)	LRRC73	21375	221424
VTR44	E2 (HPV-1)	ROPN1	17692	54763
VTR44	E2 (HPV-1)	MAD1L1	6762	8379
VTR44	E2 (HPV-1)	SORBS3	30907	10174
VTR47	E2 (HPV-16)	KRT34	6452	3885
VTR47	E2 (HPV-16)	TNNT1	11948	7138
VTR47	E2 (HPV-16)	CCHCR1	13930	54535
VTR47	E2 (HPV-16)	VPS52	10518	6293
VTR47	E2 (HPV-16)	HOMEZ	20164	57594
VTR47	E2 (HPV-16)	SORBS3	30907	10174
VTR47	E2 (HPV-16)	CRX	2383	1406
VTR50	E2 (HPV-18)	SHF	25116	90525
VTR50	E2 (HPV-18)	PPP1R16A	14941	84988
VTR50	E2 (HPV-18)	BACH2	14078	60468
VTR51	E6 (HPV-18)	SERTAD3	17931	29946
VTR51	E6 (HPV-18)	TRIP6	12311	7205
VTR51	E6 (HPV-18)	KRT34	6452	3885
VTR51	E6 (HPV-18)	KRT15	6421	3866
VTR54	E6 (HPV-2)	SERTAD3	17931	29946
VTR54	E6 (HPV-2)	FOXN1	12765	8456
VTR57	E6 (HPV-5)	LILRA1	6602	11024
VTR46	E7 (HPV-1)	MCM10	18043	55388
VTR49	E7 (HPV-16)	HSF2BP	5226	11077
VTR49	E7 (HPV-16)	ZNF143	12928	7702
VTR49	E7 (HPV-16)	PTPN14	9647	5784
VTR49	E7 (HPV-16)	CEP44	29356	80817
VTR49	E7 (HPV-16)	TLE5	307	166
VTR52	E7 (HPV-18)	ZNF398	18373	57541
VTR52	E7 (HPV-18)	AP1B1	554	162
VTR52	E7 (HPV-18)	PTPN14	9647	5784
VTR52	E7 (HPV-18)	MEOX1	7013	4222
VTR52	E7 (HPV-18)	RBL2	9894	5934
VTR52	E7 (HPV-18)	RBL1	9893	5933
VTR55	E7 (HPV-2)	CEP44	29356	80817
VTR55	E7 (HPV-2)	ERCC6L2	26922	375748
VTR55	E7 (HPV-2)	HOMEZ	20164	57594
VTR55	E7 (HPV-2)	RBL1	9893	5933
VTR58	E7 (HPV-5)	KRT76	24430	51350
VTR58	E7 (HPV-5)	GATAD2B	30778	57459
VTR76	VITF-3L (VACV)	CRX	2383	1406
