## Supplementary material for "Viral transcriptional regulators extensively rewire host pathways through diverse mechanisms": Data S7

### Sheet: Sheet2
vTR	phenotype	Overlap	Total	Ratio	Mean	Std_Dev	Z_score	Enrichment	Log2 Enrichment	P_val	FDR	Null_Model	Species	condition	gene set	evidence of association with virus
E2A (Adv B)	Atrial fibrillation	6	215	0.027907	1.58142	1.26238	3.50019	3.79406	1.92374	0.000232466	0.00906347	Null_Model_SNP151_Common_1kb_TSS	human	- SeV	upregulated	37293276
E2A (Adv B)	Parkinson s disease or first degree relation to individual with Parkinson s disease	6	96	0.0625	2.0969	1.37681	2.83489	2.86136	1.5167	0.00229209	0.0429351	Null_Model_SNP151_Common_1kb_TSS	human	+ SeV	upregulated
E2A (Adv C)	Cataracts	5	64	0.078125	0.987013	0.984292	4.07703	5.06579	2.34079	2.28075e-05	0.00149948	Null_Model_SNP151_Common_1kb_TSS	human	- SeV	upregulated
E2A (Adv C)	Multiple sclerosis	5	202	0.0247525	1.37063	1.20312	3.01663	3.64796	1.86709	0.00127799	0.0280944	Null_Model_SNP151_Common_1kb_TSS	human	- SeV	downregulated
DR7L (HHV-6A)	Hypothyroidism or rheumatoid arthritis pleiotropy	20	109	0.183486	5.86513	2.36491	5.97692	3.40998	1.76976	1.13699e-09	2.11796e-07	Null_Model_SNP151_Common_1kb_TSS	human	+ SeV	upregulated	39200253, 31751524
DR7L (HHV-6A)	Chronic obstructive pulmonary disease x current smoker interaction main effect	6	42	0.142857	1.82218	1.28466	3.25209	3.29276	1.7193	0.000572804	0.0164076	Null_Model_SNP151_Common_1kb_TSS	human	+ SeV	upregulated
DR7L (HHV-6A)	Chronic obstructive pulmonary disease in non current smokers	6	42	0.142857	1.88611	1.29422	3.17865	3.18114	1.66954	0.000739814	0.0192799	Null_Model_SNP151_Common_1kb_TSS	human	+ SeV	upregulated
DR7L (HHV-6A)	Gall stone disease or coronary artery disease	5	45	0.111111	1.34366	1.15056	3.17789	3.72119	1.89576	0.000741757	0.0192799	Null_Model_SNP151_Common_1kb_TSS	human	+ SeV	upregulated
DR7L (HHV-6A)	Chronic obstructive pulmonary disease	12	116	0.103448	5.31169	2.12903	3.14149	2.25917	1.17579	0.000840457	0.0210302	Null_Model_SNP151_Common_1kb_TSS	human	+ SeV	upregulated
DR7L (HHV-6A)	Chronic obstructive pulmonary disease x current smoker interaction 2df	6	48	0.125	2.10589	1.39813	2.78522	2.84915	1.51053	0.00267458	0.0471993	Null_Model_SNP151_Common_1kb_TSS	human	+ SeV	upregulated
E1A (Adv A)	Anxiety disorder	6	55	0.109091	1.34865	1.11952	4.15478	4.44889	2.15345	1.62802e-05	0.00109175	Null_Model_SNP151_Common_1kb_TSS	human	- SeV	upregulated
E1A (Adv A)	Cardiovascular disease	7	318	0.0220126	1.9021	1.39298	3.6597	3.68015	1.87976	0.000126256	0.00596248	Null_Model_SNP151_Common_1kb_TSS	human	- SeV	downregulated	37293276
E1A (Adv A)	Attention deficit hyperactivity disorder or autism spectrum disorder or intelligence pleiotropy	11	210	0.052381	4.26374	1.99709	3.37304	2.5799	1.36732	0.000371719	0.0123403	Null_Model_SNP151_Common_1kb_TSS	human	- SeV	upregulated
E1A (Adv B)	Osteoarthritis	6	63	0.0952381	1.46853	1.24228	3.6477	4.08571	2.03059	0.000132297	0.0061037	Null_Model_SNP151_Common_1kb_TSS	human	+ SeV	upregulated
E1A (Adv B)	Autism spectrum disorder or schizophrenia	7	106	0.0660377	2.24276	1.47174	3.2324	3.12116	1.64208	0.000613776	0.0169074	Null_Model_SNP151_Common_1kb_TSS	human	+ SeV	upregulated
E1A (Adv B)	Hypothyroidism or rheumatoid arthritis pleiotropy	7	109	0.0642202	2.45554	1.50807	3.01343	2.85069	1.51131	0.00129158	0.0281212	Null_Model_SNP151_Common_1kb_TSS	human	+ SeV	upregulated
E2 (HPV-1)	Hypothyroidism or rheumatoid arthritis pleiotropy	8	109	0.0733945	2.30969	1.53101	3.7167	3.46367	1.7923	0.000100921	0.00490418	Null_Model_SNP151_Common_1kb_TSS	human	+ SeV	upregulated	37122753
E2 (HPV-1)	Atrial fibrillation	8	215	0.0372093	2.55644	1.5235	3.57305	3.12935	1.64586	0.000176422	0.00721394	Null_Model_SNP151_Common_1kb_TSS	human	+ SeV	downregulated
E2 (HPV-1)	Osteoarthritis	5	63	0.0793651	1.4046	1.16839	3.07723	3.55974	1.83177	0.00104469	0.0241576	Null_Model_SNP151_Common_1kb_TSS	human	+ SeV	upregulated
E2 (HPV-16)	Atrial fibrillation	5	215	0.0232558	1.47852	1.17294	3.00227	3.38176	1.75777	0.00133989	0.0284345	Null_Model_SNP151_Common_1kb_TSS	human	+ SeV	upregulated
E2 (HPV-2)	Hypothyroidism or rheumatoid arthritis pleiotropy	13	109	0.119266	1.34066	1.13966	10.2305	9.69672	3.2775	7.2383e-25	1.2135e-21	Null_Model_SNP151_Common_1kb_TSS	human	+ SeV	upregulated	37122753
E2 (HPV-2)	Hypertension confirmatory factor analysis Factor 12	7	223	0.0313901	2.42058	1.51853	3.01569	2.89187	1.532	0.00128197	0.0280944	Null_Model_SNP151_Common_1kb_TSS	human	+ SeV	downregulated
E2 (HPV-2)	Coronary artery disease	10	404	0.0247525	4.08791	2.01302	2.93692	2.44624	1.29057	0.00165745	0.0334785	Null_Model_SNP151_Common_1kb_TSS	human	+ SeV	downregulated	40045143, 38321359
E2 (HPV-5)	Hypothyroidism or rheumatoid arthritis pleiotropy	6	109	0.0550459	2.07592	1.41853	2.7663	2.89028	1.53121	0.00283485	0.0487449	Null_Model_SNP151_Common_1kb_TSS	human	- SeV	downregulated	37122753
E2 (HPV-5)	Autism spectrum disorder or schizophrenia	6	106	0.0566038	2.03896	1.43509	2.76013	2.94268	1.55713	0.00288888	0.0491696	Null_Model_SNP151_Common_1kb_TSS	human	- SeV	downregulated
E4ORF6/7 (Adv A)	Hypothyroidism or rheumatoid arthritis pleiotropy	10	109	0.0917431	1.41858	1.18643	7.23298	7.0493	2.81748	2.36255e-13	7.92163e-11	Null_Model_SNP151_Common_1kb_TSS	human	+ SeV	upregulated
E4ORF6/7 (Adv B)	Heart failure multivariate analysis	6	55	0.109091	1.78022	1.29292	3.26375	3.37037	1.75291	0.000549734	0.0160283	Null_Model_SNP151_Common_1kb_TSS	human	- SeV	upregulated	39058463
E4ORF6/7 (Adv C)	Bipolar I disorder	7	45	0.155556	1.92707	1.35929	3.73203	3.63245	1.86094	9.49697e-05	0.00484832	Null_Model_SNP151_Common_1kb_TSS	human	+ SeV	upregulated
E4ORF6/7 (Adv C)	Bipolar disorder MTAG	9	61	0.147541	3.40759	1.7052	3.27962	2.64116	1.40117	0.000519731	0.0154218	Null_Model_SNP151_Common_1kb_TSS	human	+ SeV	upregulated
E4ORF6/7 (Adv C)	Hypothyroidism or rheumatoid arthritis pleiotropy	12	109	0.110092	5.14885	2.14728	3.19061	2.33062	1.22071	0.000709854	0.0190411	Null_Model_SNP151_Common_1kb_TSS	human	+ SeV	upregulated
E4ORF6/7 (Adv C)	Coronary artery disease	20	404	0.049505	10.4975	3.16958	2.99803	1.90522	0.929958	0.00135866	0.0284724	Null_Model_SNP151_Common_1kb_TSS	human	+ SeV	downregulated
E6 (HPV-16)	Hypothyroidism or rheumatoid arthritis pleiotropy	5	109	0.0458716	1.42557	1.18013	3.02884	3.50736	1.81039	0.00122746	0.0273674	Null_Model_SNP151_Common_1kb_TSS	human	+ SeV	upregulated	37122753
E7 (HPV-1)	Hypothyroidism or rheumatoid arthritis pleiotropy	8	109	0.0733945	0.699301	0.823705	8.86325	11.44	3.51602	3.88583e-19	3.2573e-16	Null_Model_SNP151_Common_1kb_TSS	human	+ SeV	upregulated	37122753
E7 (HPV-5)	Hypothyroidism or rheumatoid arthritis pleiotropy	12	109	0.110092	1.51149	1.23779	8.4736	7.93919	2.98899	1.18966e-17	5.69847e-15	Null_Model_SNP151_Common_1kb_TSS	human	- SeV	downregulated	37122753
E7 (HPV-5)	Osteoarthritis	6	63	0.0952381	0.993007	0.936457	5.34674	6.04225	2.59509	4.47755e-08	6.14472e-06	Null_Model_SNP151_Common_1kb_TSS	human	- SeV	upregulated
EBNA3A (EBV)	Parkinson s disease or first degree relation to individual with Parkinson s disease	7	96	0.0729167	1.31269	1.21043	4.69861	5.33257	2.41483	1.3097e-06	0.000137232	Null_Model_SNP151_Common_1kb_TSS	human	- SeV	upregulated	36208896, 35083281
EBNA3A (EBV)	Hypothyroidism or rheumatoid arthritis pleiotropy	11	109	0.100917	3.91209	1.96272	3.61127	2.8118	1.49149	0.000152349	0.00647027	Null_Model_SNP151_Common_1kb_TSS	human	- SeV	downregulated	39200253
EBNA3A (EBV)	Glaucoma	6	114	0.0526316	1.63936	1.25969	3.46169	3.65996	1.87183	0.0002684	0.00978201	Null_Model_SNP151_Common_1kb_TSS	human	- SeV	upregulated
EBNA3A (EBV)	Bipolar I disorder	5	45	0.111111	1.48352	1.21078	2.90432	3.37037	1.75291	0.00184024	0.036296	Null_Model_SNP151_Common_1kb_TSS	human	- SeV	downregulated	32257210
EBNA3B (EBV)	Hypothyroidism or rheumatoid arthritis pleiotropy	9	109	0.0825688	3.18082	1.80063	3.23175	2.82946	1.50053	0.000615183	0.0169074	Null_Model_SNP151_Common_1kb_TSS	human	+ SeV	upregulated	39200253
HBx (HBV-C)	Hypothyroidism or rheumatoid arthritis pleiotropy	19	109	0.174312	5.17283	2.21068	6.25472	3.67304	1.87697	1.99117e-10	4.17275e-08	Null_Model_SNP151_Common_1kb_TSS	human	+ SeV	upregulated	37680831
HBx (HBV-C)	Pain pleiotropy	11	100	0.11	5.00699	2.07243	2.89178	2.19693	1.13549	0.00191531	0.0373374	Null_Model_SNP151_Common_1kb_TSS	human	+ SeV	downregulated
HBZ (HTLV-1)	Pain pleiotropy	5	100	0.05	1.24376	1.09203	3.4397	4.02008	2.00722	0.000291182	0.0102772	Null_Model_SNP151_Common_1kb_TSS	human	- SeV	upregulated
HBZ (HTLV-1)	Hypothyroidism or rheumatoid arthritis pleiotropy	5	109	0.0458716	1.26274	1.13044	3.30602	3.95965	1.98537	0.00047316	0.0146899	Null_Model_SNP151_Common_1kb_TSS	human	+ SeV	upregulated	8959086, 1286230, 40733491
IE1 (HCMV )	Hypothyroidism or rheumatoid arthritis pleiotropy	16	109	0.146789	3.63437	1.86284	6.63805	4.40242	2.1383	1.5893e-11	3.80637e-09	Null_Model_SNP151_Common_1kb_TSS	human	- SeV	downregulated	35975255
IE1 (HCMV )	Bipolar disorder or inflammatory bowel disease MTAG	5	26	0.192308	0.793207	0.829574	5.07103	6.30353	2.65616	1.97839e-07	2.45687e-05	Null_Model_SNP151_Common_1kb_TSS	human	- SeV	downregulated	38787269
IE1 (HCMV )	Autism spectrum disorder or schizophrenia	7	106	0.0660377	2.03297	1.36964	3.62653	3.44324	1.78377	0.00014363	0.00642122	Null_Model_SNP151_Common_1kb_TSS	human	+ SeV	upregulated	38808409
IE1 (HCMV )	Hypothyroidism or rheumatoid arthritis pleiotropy	11	109	0.100917	3.98501	1.94596	3.60489	2.76034	1.46485	0.000156143	0.00654434	Null_Model_SNP151_Common_1kb_TSS	human	+ SeV	downregulated	35975255
IE1 (HCMV )	Osteoarthritis	5	63	0.0793651	1.31169	1.06431	3.46545	3.81188	1.9305	0.00026467	0.00975207	Null_Model_SNP151_Common_1kb_TSS	human	+ SeV	upregulated
IE1 (HCMV )	Cancer pleiotropy	7	93	0.0752688	2.3017	1.42509	3.29684	3.04123	1.60465	0.000488894	0.0150391	Null_Model_SNP151_Common_1kb_TSS	human	+ SeV	downregulated	40436261
IE1 (HCMV )	Glaucoma	5	114	0.0438596	1.33966	1.11289	3.28905	3.73229	1.90006	0.000502628	0.0151775	Null_Model_SNP151_Common_1kb_TSS	human	- SeV	upregulated	36935679
IE1 (HCMV )	Autism spectrum disorder or schizophrenia	9	106	0.0849057	3.43157	1.82963	3.04347	2.62271	1.39106	0.00116935	0.0266723	Null_Model_SNP151_Common_1kb_TSS	human	- SeV	downregulated	38808409
IE1 (HCMV )	Parkinson s disease	5	116	0.0431034	1.42258	1.20592	2.96654	3.51475	1.81342	0.00150584	0.030976	Null_Model_SNP151_Common_1kb_TSS	human	- SeV	upregulated
IE1 (HCMV )	Bipolar disorder MTAG	5	61	0.0819672	1.50749	1.18836	2.93894	3.31677	1.72978	0.0016467	0.0334629	Null_Model_SNP151_Common_1kb_TSS	human	+ SeV	upregulated	38787269, 31532468
IE1 (HCMV )	Anorexia nervosa attention deficit hyperactivity disorder autism spectrum disorder bipolar disorder major depression obsessive compulsive disorder schizophrenia or Tourette syndrome pleiotropy	8	138	0.057971	3.13586	1.72091	2.82649	2.55113	1.35114	0.00235303	0.0438076	Null_Model_SNP151_Common_1kb_TSS	human	+ SeV	upregulated	40629082
IE2 (HCMV )	Hypothyroidism or rheumatoid arthritis pleiotropy	14	109	0.12844	3.93307	1.88428	5.34259	3.55956	1.8317	4.58151e-08	6.14472e-06	Null_Model_SNP151_Common_1kb_TSS	human	+ SeV	upregulated	35975255
IE2 (HCMV )	Parkinson s disease	12	116	0.103448	4.09191	2.01682	3.92108	2.93262	1.55219	4.40767e-05	0.00268708	Null_Model_SNP151_Common_1kb_TSS	human	- SeV	upregulated
IE2 (HCMV )	Diabetes mellitus PheCode 250	11	128	0.0859375	3.78521	1.87798	3.84177	2.90604	1.53905	6.10744e-05	0.00359267	Null_Model_SNP151_Common_1kb_TSS	human	+ SeV	upregulated	35186501, 30688050
IE2 (HCMV )	Parkinson s disease or first degree relation to individual with Parkinson s disease	10	96	0.104167	3.34765	1.78354	3.72985	2.98717	1.57878	9.5795e-05	0.00484832	Null_Model_SNP151_Common_1kb_TSS	human	- SeV	upregulated
IE2 (HCMV )	Osteoarthritis	8	63	0.126984	2.6983	1.57889	3.35787	2.96483	1.56795	0.00039273	0.0126837	Null_Model_SNP151_Common_1kb_TSS	human	- SeV	upregulated
IE2 (HCMV )	Non melanoma skin cancer	5	61	0.0819672	1.40559	1.11684	3.21837	3.55721	1.83075	0.000644596	0.0175718	Null_Model_SNP151_Common_1kb_TSS	human	+ SeV	upregulated	12893433
IE2 (HCMV )	Atrial fibrillation atrial flutter	7	72	0.0972222	2.23676	1.48758	3.20201	3.12952	1.64594	0.000682364	0.0184513	Null_Model_SNP151_Common_1kb_TSS	human	- SeV	upregulated	38787269
IE2 (HCMV )	Gout	22	348	0.0632184	11.8022	3.20606	3.18079	1.86406	0.898448	0.000734377	0.0192799	Null_Model_SNP151_Common_1kb_TSS	human	- SeV	upregulated	36935679
IE2 (HCMV )	Cardioembolic stroke MTAG	6	46	0.130435	1.87113	1.33655	3.08919	3.20662	1.68105	0.00100351	0.0235299	Null_Model_SNP151_Common_1kb_TSS	human	- SeV	upregulated	33541928, 28684641
IE2 (HCMV )	Multisite chronic pain	5	52	0.0961538	1.55644	1.21452	2.83532	3.21245	1.68367	0.00228898	0.0429351	Null_Model_SNP151_Common_1kb_TSS	human	+ SeV	downregulated
IE63 (VZV)	Autism spectrum disorder or schizophrenia	6	106	0.0566038	1.89311	1.31513	3.12281	3.16939	1.66421	0.000895673	0.021827	Null_Model_SNP151_Common_1kb_TSS	human	+ SeV	downregulated	37396705, 24982233
IVa2 (Adv C)	Hypothyroidism or rheumatoid arthritis pleiotropy	17	109	0.155963	4.84515	2.21337	5.49156	3.50866	1.81092	1.99199e-08	2.90397e-06	Null_Model_SNP151_Common_1kb_TSS	human	+ SeV	upregulated
IVa2 (Adv C)	Non melanoma skin cancer	6	61	0.0983607	1.70829	1.26997	3.37938	3.51228	1.81241	0.000363247	0.0121797	Null_Model_SNP151_Common_1kb_TSS	human	+ SeV	upregulated
IVa2 (Adv C)	Bipolar I disorder	6	45	0.133333	1.87612	1.35744	3.03798	3.19808	1.67721	0.00119083	0.0269787	Null_Model_SNP151_Common_1kb_TSS	human	+ SeV	upregulated
IVa2 (Adv C)	Cataracts	6	64	0.09375	2.17183	1.35516	2.8249	2.76265	1.46605	0.0023648	0.0438076	Null_Model_SNP151_Common_1kb_TSS	human	+ SeV	upregulated
IVa2 (Adv C)	Osteoarthritis hip	5	37	0.135135	1.62338	1.22271	2.7616	3.08	1.62293	0.00287598	0.0491696	Null_Model_SNP151_Common_1kb_TSS	human	+ SeV	upregulated
LMP1 (EBV)	Hypothyroidism or rheumatoid arthritis pleiotropy	6	109	0.0550459	1.37063	1.17622	3.9358	4.37755	2.13012	4.14602e-05	0.00257437	Null_Model_SNP151_Common_1kb_TSS	human	+ SeV	upregulated	39200253
LMP1 (EBV)	Attention deficit hyperactivity disorder or autism spectrum disorder or intelligence pleiotropy	13	210	0.0619048	5.48452	2.31431	3.2474	2.37031	1.24508	0.000582315	0.0164076	Null_Model_SNP151_Common_1kb_TSS	human	- SeV	downregulated	35241933
ORF10 (VZV)	Hypothyroidism or rheumatoid arthritis pleiotropy	8	109	0.0733945	0.862138	0.944974	7.5535	9.27926	3.21401	2.1185e-14	8.87916e-12	Null_Model_SNP151_Common_1kb_TSS	human	+ SeV	upregulated	31028550
ORF18 (KSHV)	Heart failure multivariate analysis	7	55	0.127273	2.46853	1.49441	3.03228	2.83569	1.5037	0.00121357	0.0273094	Null_Model_SNP151_Common_1kb_TSS	human	+ SeV	upregulated
ORF18 (KSHV)	Osteoarthritis	8	63	0.126984	3.3037	1.66544	2.81986	2.42153	1.27592	0.00240219	0.0440139	Null_Model_SNP151_Common_1kb_TSS	human	+ SeV	downregulated
Tax (HTLV-1)	Hypothyroidism or rheumatoid arthritis pleiotropy	17	109	0.155963	2.23676	1.54819	9.53581	7.60027	2.92605	7.43568e-22	8.31061e-19	Null_Model_SNP151_Common_1kb_TSS	human	- SeV	downregulated	8959086, 1286230, 40733491
Tax (HTLV-1)	Atrial fibrillation atrial flutter	6	72	0.0833333	1.24276	1.14018	4.17236	4.82797	2.27142	1.50729e-05	0.0010529	Null_Model_SNP151_Common_1kb_TSS	human	+ SeV	downregulated
Tax (HTLV-1)	Bipolar I disorder	5	45	0.111111	1.37263	1.1619	3.12193	3.64265	1.86499	0.000898337	0.021827	Null_Model_SNP151_Common_1kb_TSS	human	+ SeV	upregulated
Tax (HTLV-1)	Hypothyroidism or rheumatoid arthritis pleiotropy	9	109	0.0825688	3.54645	1.81882	2.99841	2.53775	1.34355	0.00135698	0.0284724	Null_Model_SNP151_Common_1kb_TSS	human	+ SeV	upregulated	8959086, 1286230, 40733491
Tax (HTLV-1)	Parkinson s disease or first degree relation to individual with Parkinson s disease	6	96	0.0625	1.84416	1.38841	2.99324	3.25352	1.702	0.00138018	0.0287437	Null_Model_SNP151_Common_1kb_TSS	human	+ SeV	downregulated	40577538
Tax (HTLV-2)	Cardioembolic stroke MTAG	5	46	0.108696	0.832168	0.893199	4.66619	6.0084	2.58698	1.53421e-06	0.000149961	Null_Model_SNP151_Common_1kb_TSS	human	- SeV	downregulated
Tax (HTLV-2)	Parkinson s disease or first degree relation to individual with Parkinson s disease	5	96	0.0520833	1.55544	1.23011	2.8002	3.21452	1.6846	0.00255355	0.0455428	Null_Model_SNP151_Common_1kb_TSS	human	- SeV	downregulated
Tax (HTLV-3)	Hypertension	8	204	0.0392157	2.51648	1.57098	3.49051	3.17904	1.66859	0.000241053	0.00908147	Null_Model_SNP151_Common_1kb_TSS	human	+ SeV	upregulated
Tax (HTLV-3)	Bipolar disorder MTAG	5	61	0.0819672	1.27972	1.07874	3.44873	3.9071	1.9661	0.000281615	0.0101533	Null_Model_SNP151_Common_1kb_TSS	human	+ SeV	upregulated
Tax (HTLV-3)	Anorexia nervosa attention deficit hyperactivity disorder autism spectrum disorder bipolar disorder major depression obsessive compulsive disorder schizophrenia or Tourette syndrome pleiotropy	8	138	0.057971	2.67033	1.60475	3.32119	2.99588	1.58298	0.000448168	0.0141765	Null_Model_SNP151_Common_1kb_TSS	human	+ SeV	upregulated
Tax (HTLV-3)	Atopic dermatitis	5	140	0.0357143	1.53846	1.22015	2.83697	3.25	1.70044	0.00227716	0.0429351	Null_Model_SNP151_Common_1kb_TSS	human	- SeV	downregulated
UL48 (HHV-2)	COVID 19 critical illness vs population	5	45	0.111111	0.831169	0.8709	4.78681	6.01562	2.58871	8.47283e-07	9.79634e-05	Null_Model_SNP151_Common_1kb_TSS	human	+ SeV	upregulated
UL48 (HHV-2)	COVID 19 hospitalized covid vs population	5	84	0.0595238	1.11588	1.03757	3.74346	4.48075	2.16374	9.07506e-05	0.00476306	Null_Model_SNP151_Common_1kb_TSS	human	+ SeV	upregulated
UL48 (HHV-2)	Osteoarthritis	5	63	0.0793651	1.20979	1.04496	3.62713	4.13295	2.04717	0.000143295	0.00642122	Null_Model_SNP151_Common_1kb_TSS	human	+ SeV	upregulated
UL48 (HHV-2)	Parkinson s disease or first degree relation to individual with Parkinson s disease	5	96	0.0520833	1.37662	1.09317	3.31457	3.63208	1.8608	0.000458921	0.014381	Null_Model_SNP151_Common_1kb_TSS	human	+ SeV	upregulated	41128443
UL48 (HHV-2)	Hypothyroidism or rheumatoid arthritis pleiotropy	7	109	0.0642202	2.55944	1.52994	2.90244	2.73497	1.45153	0.00185133	0.0363012	Null_Model_SNP151_Common_1kb_TSS	human	+ SeV	downregulated	41128443, 37946328
UL54 (HHV-1)	Hypothyroidism or rheumatoid arthritis pleiotropy	8	109	0.0733945	2.03097	1.43389	4.16282	3.93901	1.97783	1.57168e-05	0.00107548	Null_Model_SNP151_Common_1kb_TSS	human	+ SeV	downregulated
UL54 (HHV-1)	COVID 19 hospitalized covid vs population	5	84	0.0595238	1.08292	1.02475	3.82247	4.61716	2.20701	6.60616e-05	0.00369174	Null_Model_SNP151_Common_1kb_TSS	human	+ SeV	upregulated
UL54 (HHV-1)	Parkinson s disease or first degree relation to individual with Parkinson s disease	5	96	0.0520833	1.52048	1.23767	2.81134	3.28844	1.7174	0.00246675	0.0444678	Null_Model_SNP151_Common_1kb_TSS	human	+ SeV	downregulated	36499141, 26857504
UL54 (HHV-2)	COVID 19 critical illness vs population or mild symptoms	5	24	0.208333	1.0989	0.958754	4.06893	4.55	2.18587	2.36151e-05	0.00152272	Null_Model_SNP151_Common_1kb_TSS	human	+ SeV	upregulated
UL54 (HHV-2)	Chronic lymphocytic leukemia	5	47	0.106383	1.42358	1.14298	3.12903	3.51228	1.81241	0.00087691	0.0216197	Null_Model_SNP151_Common_1kb_TSS	human	+ SeV	downregulated
UL54 (HHV-2)	Osteoarthritis	9	63	0.142857	3.78222	1.89487	2.75364	2.37956	1.25069	0.00294683	0.0499026	Null_Model_SNP151_Common_1kb_TSS	human	+ SeV	upregulated	41128443
UL82 (HCMV )	Hypothyroidism or rheumatoid arthritis pleiotropy	13	109	0.119266	2.37263	1.48795	7.14227	5.47916	2.45395	4.59018e-13	1.28257e-10	Null_Model_SNP151_Common_1kb_TSS	human	+ SeV	downregulated	35975255
US1 (HHV-1)	Hypothyroidism or rheumatoid arthritis pleiotropy	5	109	0.0458716	0.484515	0.673803	6.70149	10.3196	3.36732	1.03149e-11	2.66045e-09	Null_Model_SNP151_Common_1kb_TSS	human	- SeV	downregulated
VETFS (MCV)	Autism spectrum disorder or schizophrenia	5	106	0.0471698	1.1998	1.04213	3.64656	4.16736	2.05913	0.000132887	0.0061037	Null_Model_SNP151_Common_1kb_TSS	human	- SeV	upregulated
VETFS (MCV)	Parkinson s disease	5	116	0.0431034	1.18581	1.09245	3.49142	4.21651	2.07605	0.000240232	0.00908147	Null_Model_SNP151_Common_1kb_TSS	human	- SeV	upregulated
vIRF-3 (KSHV)	Hypothyroidism or rheumatoid arthritis pleiotropy	15	109	0.137615	4.85814	2.15264	4.71136	3.0876	1.62649	1.23035e-06	0.000133076	Null_Model_SNP151_Common_1kb_TSS	human	- SeV	downregulated
vIRF-3 (KSHV)	Parkinson s disease or first degree relation to individual with Parkinson s disease	8	96	0.0833333	1.97203	1.33012	4.5319	4.05674	2.02032	2.92272e-06	0.000264862	Null_Model_SNP151_Common_1kb_TSS	human	- SeV	upregulated
vIRF-3 (KSHV)	Cataracts	7	64	0.109375	2.22378	1.45323	3.28663	3.1478	1.65434	0.000506972	0.0151775	Null_Model_SNP151_Common_1kb_TSS	human	- SeV	downregulated
vIRF-3 (KSHV)	Parkinson s disease	7	116	0.0603448	2.22577	1.5385	3.10317	3.14497	1.65305	0.000957285	0.0230919	Null_Model_SNP151_Common_1kb_TSS	human	- SeV	upregulated
vIRF-3 (KSHV)	Hypothyroidism or rheumatoid arthritis pleiotropy	8	109	0.0733945	3.16683	1.73642	2.78342	2.52618	1.33696	0.00268949	0.0472139	Null_Model_SNP151_Common_1kb_TSS	human	+ SeV	upregulated
vIRF-3 (KSHV)	Multiple sclerosis	9	202	0.0445545	3.77622	1.88835	2.76631	2.38333	1.25298	0.00283469	0.0487449	Null_Model_SNP151_Common_1kb_TSS	human	+ SeV	upregulated
VITF-3 (Tanapox)	Hypothyroidism or rheumatoid arthritis pleiotropy	6	109	0.0550459	1.13886	1.04101	4.66964	5.26842	2.39737	1.50861e-06	0.000149961	Null_Model_SNP151_Common_1kb_TSS	human	- SeV	downregulated
VITF-3L (VACV)	Hypothyroidism or rheumatoid arthritis pleiotropy	6	109	0.0550459	1.16883	1.07539	4.49247	5.13333	2.3599	3.52004e-06	0.000310597	Null_Model_SNP151_Common_1kb_TSS	human	- SeV	downregulated
99R (Tanapox)	Hypothyroidism or rheumatoid arthritis pleiotropy	8	109	0.0733945	2.55345	1.55993	3.49153	3.13302	1.64755	0.000240131	0.00908147	Null_Model_SNP151_Common_1kb_TSS	human	- SeV	upregulated
VLTF-3 (VACV)	Hypothyroidism or rheumatoid arthritis pleiotropy	11	109	0.100917	1.67732	1.29722	7.18667	6.55807	2.71327	3.31957e-13	1.01187e-10	Null_Model_SNP151_Common_1kb_TSS	human	- SeV	downregulated
VLTF-3 (VACV)	Hypothyroidism or rheumatoid arthritis pleiotropy	10	109	0.0917431	2.53646	1.60091	4.66205	3.9425	1.97911	1.56535e-06	0.000149961	Null_Model_SNP151_Common_1kb_TSS	human	+ SeV	upregulated
VLTF-3 (VACV)	Coronary artery disease	13	404	0.0321782	5.32667	2.36139	3.24949	2.44055	1.28721	0.000578058	0.0164076	Null_Model_SNP151_Common_1kb_TSS	human	+ SeV	downregulated
