## Supplementary material for "Viral transcriptional regulators extensively rewire host pathways through diverse mechanisms": Data S8

### Sheet: Sheet1
BRB-Seq															ChIP-GEO
Dataset	vTR	Overlap	Total	Ratio	Mean	Std_Dev	Z_score	Enrichment	P_val	Corrected_P_val	Null_Model	Species	phenotype	ancestry	GSM	GSE	Cell	TF	Overlap	Total	Ratio	Mean	Std_Dev	Z_score	Enrichment	P_val	Corrected_P_val	Null_Model	Species	phenotype	ancestry
VTR47_stimulated_up	E2 (HPV-16)	5	215	0.0232558	1.47852	1.17294	3.00227	3.38176	0.00133989	1	Null_Model_SNP151_Common_1kb_TSS	human	Atrial_fibrillation	EUR	GSM1820957	GSE70870	HEK293T/17	BRD4	48	215	0.223256	31.8162	4.73014	3.42143	1.50867	0.000311466	0.240452	Null_Model_SNP151Common_OpenChrom_SNPmatch	human	Atrial_fibrillation	EUR
VTR39_unstimulated_up	vIRF-3 (KSHV)	8	96	0.0833333	1.97203	1.33012	4.5319	4.05674	2.92272e-06	0.417689	Null_Model_SNP151_Common_1kb_TSS	human	Parkinson_s_disease_or_first_degree_relation_to_individual_with_Parkinson_s_disease	EUR	GSM1249890	GSE51633	HEK293T	EP300	11	96	0.114583	4.53746	1.94393	3.32448	2.42426	0.00044292	0.341935	Null_Model_SNP151Common_OpenChrom_SNPmatch	human	Parkinson_s_disease_or_first_degree_relation_to_individual_with_Parkinson_s_disease	EUR
VTR39_stimulated_up	vIRF-3 (KSHV)	6	96	0.0625	2.36563	1.49605	2.4293	2.53632	0.00756398	1	Null_Model_SNP151_Common_1kb_TSS	human	Parkinson_s_disease_or_first_degree_relation_to_individual_with_Parkinson_s_disease	EUR	GSM1249890	GSE51633	HEK293T	EP300	11	96	0.114583	4.53746	1.94393	3.32448	2.42426	0.00044292	0.341935	Null_Model_SNP151Common_OpenChrom_SNPmatch	human	Parkinson_s_disease_or_first_degree_relation_to_individual_with_Parkinson_s_disease	EUR
VTR39_unstimulated_up	vIRF-3 (KSHV)	8	96	0.0833333	1.97203	1.33012	4.5319	4.05674	2.92272e-06	0.417689	Null_Model_SNP151_Common_1kb_TSS	human	Parkinson_s_disease_or_first_degree_relation_to_individual_with_Parkinson_s_disease	EUR	GSM1054009	GSE42958	HEK293T	MYC	27	96	0.28125	17.3017	3.50412	2.76768	1.56054	0.00282283	1	Null_Model_SNP151Common_OpenChrom_SNPmatch	human	Parkinson_s_disease_or_first_degree_relation_to_individual_with_Parkinson_s_disease	EUR
VTR39_stimulated_up	vIRF-3 (KSHV)	6	96	0.0625	2.36563	1.49605	2.4293	2.53632	0.00756398	1	Null_Model_SNP151_Common_1kb_TSS	human	Parkinson_s_disease_or_first_degree_relation_to_individual_with_Parkinson_s_disease	EUR	GSM1054009	GSE42958	HEK293T	MYC	27	96	0.28125	17.3017	3.50412	2.76768	1.56054	0.00282283	1	Null_Model_SNP151Common_OpenChrom_SNPmatch	human	Parkinson_s_disease_or_first_degree_relation_to_individual_with_Parkinson_s_disease	EUR
VTR81_stimulated_up	Tax (HTLV-1)	5	45	0.111111	1.37263	1.1619	3.12193	3.64265	0.000898337	1	Null_Model_SNP151_Common_1kb_TSS	human	Bipolar_I_disorder	EUR	GSM2828434	GSE105814	HEK293T	SP1	22	45	0.488889	14.7033	2.71273	2.68981	1.49626	0.00357469	1	Null_Model_SNP151Common_OpenChrom_SNPmatch	human	Bipolar_I_disorder	EUR
VTR81_unstimulated_dn	Tax (HTLV-1)	17	109	0.155963	2.23676	1.54819	9.53581	7.60027	7.43568e-22	1.06264e-16	Null_Model_SNP151_Common_1kb_TSS	human	Hypothyroidism_or_rheumatoid_arthritis_pleiotropy	EUR	GSM2828434	GSE105814	HEK293T	SP1	49	109	0.449541	40.2517	4.26926	2.04913	1.21734	0.0202248	1	Null_Model_SNP151Common_OpenChrom_SNPmatch	human	Hypothyroidism_or_rheumatoid_arthritis_pleiotropy	EUR
VTR81_stimulated_up	Tax (HTLV-1)	9	109	0.0825688	3.54645	1.81882	2.99841	2.53775	0.00135698	1	Null_Model_SNP151_Common_1kb_TSS	human	Hypothyroidism_or_rheumatoid_arthritis_pleiotropy	EUR	GSM2828434	GSE105814	HEK293T	SP1	49	109	0.449541	40.2517	4.26926	2.04913	1.21734	0.0202248	1	Null_Model_SNP151Common_OpenChrom_SNPmatch	human	Hypothyroidism_or_rheumatoid_arthritis_pleiotropy	EUR
VTR46_stimulated_up	E7 (HPV-1)	8	109	0.0733945	0.699301	0.823705	8.86325	11.44	3.88583e-19	5.55328e-14	Null_Model_SNP151_Common_1kb_TSS	human	Hypothyroidism_or_rheumatoid_arthritis_pleiotropy	EUR	GSM2422984	GSE91468	HEK293T	SUZ12	41	109	0.376147	30.8781	4.08082	2.48035	1.3278	0.00656265	1	Null_Model_SNP151Common_OpenChrom_SNPmatch	human	Hypothyroidism_or_rheumatoid_arthritis_pleiotropy	EUR
VTR58_unstimulated_dn	E7 (HPV-5)	12	109	0.110092	1.51149	1.23779	8.4736	7.93919	1.18966e-17	1.70016e-12	Null_Model_SNP151_Common_1kb_TSS	human	Hypothyroidism_or_rheumatoid_arthritis_pleiotropy	EUR	GSM2422984	GSE91468	HEK293T	SUZ12	41	109	0.376147	30.8781	4.08082	2.48035	1.3278	0.00656265	1	Null_Model_SNP151Common_OpenChrom_SNPmatch	human	Hypothyroidism_or_rheumatoid_arthritis_pleiotropy	EUR
VTR27_stimulated_dn	UL82 (HCMV )	13	109	0.119266	2.37263	1.48795	7.14227	5.47916	4.59018e-13	6.55987e-08	Null_Model_SNP151_Common_1kb_TSS	human	Hypothyroidism_or_rheumatoid_arthritis_pleiotropy	EUR	GSM2423541	GSE91797	HEK293	ZBTB8A	58	109	0.53211	47.9241	4.45379	2.26233	1.21025	0.0118386	1	Null_Model_SNP151Common_OpenChrom_SNPmatch	human	Hypothyroidism_or_rheumatoid_arthritis_pleiotropy	EUR
VTR27_stimulated_dn	UL82 (HCMV )	13	109	0.119266	2.37263	1.48795	7.14227	5.47916	4.59018e-13	6.55987e-08	Null_Model_SNP151_Common_1kb_TSS	human	Hypothyroidism_or_rheumatoid_arthritis_pleiotropy	EUR	GSM2423540	GSE91797	HEK293	ZBTB8A	57	109	0.522936	47.006	4.47794	2.23183	1.21261	0.0128131	1	Null_Model_SNP151Common_OpenChrom_SNPmatch	human	Hypothyroidism_or_rheumatoid_arthritis_pleiotropy	EUR
VTR27_stimulated_dn	UL82 (HCMV )	13	109	0.119266	2.37263	1.48795	7.14227	5.47916	4.59018e-13	6.55987e-08	Null_Model_SNP151_Common_1kb_TSS	human	Hypothyroidism_or_rheumatoid_arthritis_pleiotropy	EUR	GSM959051	GSE39263	HEK293	ZNF143	52	109	0.477064	43.1379	4.04413	2.19136	1.20544	0.0142129	1	Null_Model_SNP151Common_OpenChrom_SNPmatch	human	Hypothyroidism_or_rheumatoid_arthritis_pleiotropy	EUR
VTR27_stimulated_dn	UL82 (HCMV )	13	109	0.119266	2.37263	1.48795	7.14227	5.47916	4.59018e-13	6.55987e-08	Null_Model_SNP151_Common_1kb_TSS	human	Hypothyroidism_or_rheumatoid_arthritis_pleiotropy	EUR	GSM959050	GSE39263	HEK293	ZNF143	46	109	0.422018	36.7383	4.24304	2.18281	1.2521	0.0145251	1	Null_Model_SNP151Common_OpenChrom_SNPmatch	human	Hypothyroidism_or_rheumatoid_arthritis_pleiotropy	EUR
VTR31_unstimulated_dn	US1 (HHV-1)	5	109	0.0458716	0.484515	0.673803	6.70149	10.3196	1.03149e-11	1.47411e-06	Null_Model_SNP151_Common_1kb_TSS	human	Hypothyroidism_or_rheumatoid_arthritis_pleiotropy	EUR	GSM2424229	GSE92208	HEK293	ZNF24	60	109	0.550459	47.7872	4.2393	2.88085	1.25557	0.00198303	1	Null_Model_SNP151Common_OpenChrom_SNPmatch	human	Hypothyroidism_or_rheumatoid_arthritis_pleiotropy	EUR
VTR31_unstimulated_dn	US1 (HHV-1)	5	109	0.0458716	0.484515	0.673803	6.70149	10.3196	1.03149e-11	1.47411e-06	Null_Model_SNP151_Common_1kb_TSS	human	Hypothyroidism_or_rheumatoid_arthritis_pleiotropy	EUR	GSM2424228	GSE92208	HEK293	ZNF24	60	109	0.550459	47.5035	4.37564	2.85592	1.26306	0.00214558	1	Null_Model_SNP151Common_OpenChrom_SNPmatch	human	Hypothyroidism_or_rheumatoid_arthritis_pleiotropy	EUR
VTR81_stimulated_dn	Tax (HTLV-1)	6	116	0.0517241	2.35664	1.51779	2.40044	2.54599	0.0081877	1	Null_Model_SNP151_Common_1kb_TSS	human	Parkinson_s_disease	EUR	GSM2466651	GSE78099	HEK293T/17	ZNF765	10	116	0.0862069	5.02198	2.14232	2.32366	1.99125	0.0100718	1	Null_Model_SNP151Common_OpenChrom_SNPmatch	human	Parkinson_s_disease	EUR
