## Supplementary material for "Viral transcriptional regulators extensively rewire host pathways through diverse mechanisms": Data S9

### Sheet: Sheet1
Internal_ID	vTR name	Expression timing	Citations
VTR1	E1A (Adv A)	IE	7407913;2521923;487437
VTR2	E2A (Adv A)	E	2157873;6933037
VTR3	E4ORF6/7 (Adv A)	E	4032537;2965007
VTR4	IVa2 (Adv A)	L	9557693
VTR5	E1A (Adv B)	IE	7407913;2521923;487437
VTR6	E2A (Adv B)	E	2157873;6933037
VTR7	E4ORF6/7 (Adv B)	E	4032537;2965007
VTR8	IVa2 (Adv B)	L	9557693
VTR9	E1A (Adv C)	IE	7407913;2521923;487437
VTR10	E2A (Adv C)	E	2157873;6933037
VTR11	L2 (Adv C)	L	1593621
VTR12	E4ORF6/7 (Adv C)	E	4032537;2965007
VTR13	E3 (Adv C)	E	2991862
VTR14	IVa2 (Adv C)	L	9557693
VTR16	E3 (Adv D)	E	2991862
VTR17	E2A (Adv E)	E	2157873;6933037
VTR18	E1A (Adv E)	IE	7407913;2521923;487437
VTR19	E2A (Adv F)	E	2157873;6933037
VTR20	E1A (Adv F)	IE	7407913;2521923;487437
VTR21	E3 (Adv F)	E	2991862
VTR22	EBNA2 (EBV)	LAT	2157875;8057421;26428371
VTR23	EBNA3C (EBV)	LAT	8383171
VTR24	Zta (EBV)	IE	17079287;2154606;22458933
VTR25	LMP1 (EBV)	LAT	2157875;26428373
VTR26	IE1 (HCMV)	IE	33072616;9151854
VTR27	UL82 (HCMV)	E/L	9000101;16731959;32226778
VTR28	UL79 (HCMV)	L	21507978;34339482
VTR29	UL48 (HHV-1)	L	35709094
VTR30	UL54 (HHV-1)	IE	15916551
VTR31	US1 (HHV-1)	IE	4365321
VTR32	UL48 (HHV-2)	L	35709094
VTR33	UL54 (HHV-2)	IE	15916551
VTR34	US1 (HHV-2)	IE	4365321
VTR35	DR7L (HHV-6A)	L	30881135
VTR36	DR7R (HHV-6B)	L	30881135
VTR37	vIRF-1 (KSHV)	E/L	22090118
VTR38	vIRF-2 (KSHV)	E/L	31059555
VTR39	vIRF-3 (KSHV)	E/L	32056714
VTR40	ORF49 (KSHV)	E	16501115
VTR41	Rta (KSHV)	IE	17089794
VTR42	ORF18 (KSHV)	E/L	25056896
VTR43	ORF30 (KSHV)	E/L	25056896
VTR44	E2 (HPV-1)	E	21073310;22617423
VTR45	E6 (HPV-1)	E	21073310;9233760
VTR46	E7 (HPV-1)	E	21073310;2535904
VTR47	E2 (HPV-16)	E	21073310;22617423
VTR48	E6 (HPV-16)	E	21073310;9233760
VTR49	E7 (HPV-16)	E	21073310;2535904
VTR50	E2 (HPV-18)	E	21073310;22617423
VTR51	E6 (HPV-18)	E	21073310;9233760
VTR52	E7 (HPV-18)	E	21073310;2535904
VTR53	E2 (HPV-2)	E	21073310;22617423
VTR54	E6 (HPV-2)	E	21073310;9233760
VTR55	E7 (HPV-2)	E	21073310;2535904
VTR56	E2 (HPV-5)	E	21073310;22617423
VTR57	E6 (HPV-5)	E	21073310;9233760
VTR58	E7 (HPV-5)	E	21073310;2535904
VTR59	VETFs (MCV)	E	21795349;40111027
VTR66	99R (Tanapox)	E	21795349;40111027
VTR67	VITF-3 (Tanapox)	E	21795349;40111027
VTR68	VETFs (VACV)	E	21795349;40111027
VTR72	IE63 (VZV)	IE	21795349;40111027
VTR73	ORF10 (VZV)	IE	21795349;40111027
VTR74	VETFs (VACV)	L	21795349;40111027
VTR75	VLTF-3 (VACV)	E	21795349;40111027
VTR76	VITF-3L (VACV)	E	21795349;40111027
VTR77	VITF-3S (VACV)	L	21795349;40111027
VTR78	VLTF-2 (VACV)	L	21795349;40111027
VTR79	VLTF-1 (VACV)	L	21795349;40111027
VTR80	HBZ (HTLV-1)	E	19228429
VTR81	Tax (HTLV-1)	E/L	9774518
VTR82	Tax (HTLV-2)	E	9774518
VTR83	Tax (HTLV-3)	E	9774518
VTR84	Bel-1 (HSRV)	E	8289367
VTR85	Bel-1 (SSRV)	E	8289367
VTR86	HBx (HBV-C)	E	31167911;29454995
VTR87	Vpr (HIV-1)	E/L	15725353;24049167
VTR88	Tat (HIV-1)	E	21951552;9630214;9334323;11145967
VTR89	vIRF-4 (KSHV)	E/L	22090118
VTR90	UL34 (HCMV)	E/L	16784766
VTR91	EBNA3A (EBV)	LAT	29367247;8445720;8189488
VTR92	EBNA3B (EBV)	LAT	29367247
VTR93	VETFL (VACV)	E	21795349;40111027
VTR95	IE2 (HCMV)	IE	33072616;9151854
